# Nrf1 is endowed with a dominant tumor-repressing effect onto the Wnt/β-Catenin-dependent and -independent signaling networks in the human liver cancer

**DOI:** 10.1101/726349

**Authors:** Jiayu Chen, Meng Wang, Xufang Ru, Yuancai Xiang, Yonggang Ren, Xiping Liu, Lu Qiu, Yiguo Zhang

**Author notes:** Correspondence should be addressed to Yiguo Zhang, or). Contributed equally to this work (Jiayu Chen, Meng Wang, Xufang Ru, Yuancai Xiang, Yonggang Ren).

## Abstract

Our previous work revealed that Nrf1α exerts a tumor-repressing effect because its genomic loss (to yield *Nrf1α*^−/−^) results in oncogenic activation of Nrf2 and target genes. Interestingly, β-catenin is concurrently activated by loss of Nrf1α in a way similar to β-catenin-driven liver tumor. However, a presumable relationship between Nrf1 and β-catenin is not as yet established. Here, we demonstrate that Nrf1 enhanced ubiquitination of β-catenin for targeting to proteasomal degradation. Conversely, knockdown of Nrf1 by its short-hairpin RNA (shNrf1) caused accumulation of β-catenin so as to translocate the nucleus, allowing activation of a subset of Wnt–β-catenin signaling responsive genes, which leads to the epithelial-mesenchymal transition (EMT) and related cellular processes. Such silencing of Nrf1 resulted in malgrowth of human hepatocellular carcinoma, along with malignant invasion and metastasis to the lung and liver in xenograft model mice. Further transcriptomic sequencing unraveled significant differences in the expression of both Wnt/β-catenin-dependent and -independent responsive genes implicated in the cell process, shape and behavior of the shNrf1-expressing tumor. Notably, we identified that β-catenin is not a target gene of Nrf1, but this CNC-bZIP factor contributes to differential or opposing expression of other critical genes, such as *CDH1, Wnt5A, Wnt11A, FZD10, LEF, TCF4, SMAD4, MMP9, PTEN, PI3K, JUN and p53*, each of which depends on the positioning of distinct *cis*-regulatory sequences (e.g., ARE and/or AP-1 binding sites) in the gene promoter contexts. In addition, altered expression profiles of some Wnt–β-catenin signaling proteins were context-dependent, as accompanied by decreased abundances of Nrf1 in the clinic human hepatomas with distinct differentiation. Together, these results corroborate the rationale that Nrf1 acts as a *bona fide* dominant tumor-repressor, by its intrinsic inhibition of Wnt–β-catenin signaling and relevant independent networks in cancer development and malignant progression.
