## Supplemental Table S1-S8 for "Nrf1 is endowed with a dominant tumor-repressing effect onto the Wnt/β-Catenin-dependent and -independent signaling networks in the human liver cancer": Table S1_FigureS2A.xlsx

### Sheet: Sheet1
GeneID	Symbol	shNC-RPKM	shNrf1-RPKM	HEA157-RPKM	log2 Ratio(shNrf1/shNC)	shNrf1-P-value	shNrf1-FDR	log2 Ratio(HEA157/shNC)	HEA157-P-value	HEA157-FDR	Description
5682	PSMA1	91.8316	124.332	77.5525	0.437137	6.01226e-16	4.06417e-15	-0.243817	4.25706e-05	0.000192061	proteasome (prosome, macropain) subunit, alpha type, 1
5683	PSMA2	76.7333	55.8419	82.1488	-0.458506	5.12026e-11	2.58166e-10	0.0983869	0.113618	0.218361	proteasome (prosome, macropain) subunit, alpha type, 2
5684	PSMA3	71.3093	66.1863	90.3042	-0.107559	0.189373	0.290727	0.340702	4.6538e-06	2.42049e-05	proteasome (prosome, macropain) subunit, alpha type, 3
5685	PSMA4	144.378	181.172	166.699	0.327508	1.2872e-11	6.77931e-11	0.207396	1.86508e-05	8.88828e-05	proteasome (prosome, macropain) subunit, alpha type, 4
5686	PSMA5	29.9806	50.4348	34.4351	0.750392	5.36418e-41	8.42186e-40	0.19985	0.000938006	0.00331356	proteasome (prosome, macropain) subunit, alpha type, 5
5687	PSMA6	168.276	138.608	146.45	-0.279814	2.67994e-07	1.01715e-06	-0.200416	0.000136695	0.000567746	proteasome (prosome, macropain) subunit, alpha type, 6
5688	PSMA7	201.157	257.598	198.146	0.356804	7.11214e-16	4.79006e-15	-0.0217543	0.637798	0.743814	proteasome (prosome, macropain) subunit, alpha type, 7
5689	PSMB1	102.862	109.844	81.4615	0.0947463	0.166493	0.259771	-0.336524	3.21862e-06	1.71373e-05	proteasome (prosome, macropain) subunit, beta type, 1
5690	PSMB2	65.9264	74.3684	56.0872	0.173833	3.45884e-06	1.18258e-05	-0.233185	3.1693e-09	2.35874e-08	proteasome (prosome, macropain) subunit, beta type, 2
5691	PSMB3	247.705	137.453	159.039	-0.849682	1.69324e-50	3.35164e-49	-0.639242	9.91458e-33	2.58499e-31	proteasome (prosome, macropain) subunit, beta type, 3
5692	PSMB4	243.466	275.244	214.821	0.176993	6.17614e-05	0.000183752	-0.180582	8.81124e-05	0.000377608	proteasome (prosome, macropain) subunit, beta type, 4
5693	PSMB5	131.493	89.0065	100.732	-0.563003	8.65438e-24	8.29737e-23	-0.384458	4.71706e-13	4.80172e-12	proteasome (prosome, macropain) subunit, beta type, 5
5694	PSMB6	127.796	104.119	85.7179	-0.295607	1.20254e-05	3.87076e-05	-0.57617	1.01917e-16	1.33508e-15	proteasome (prosome, macropain) subunit, beta type, 6
5695	PSMB7	140.37	194.765	113.275	0.472499	1.12939e-19	9.17487e-19	-0.309404	1.16841e-07	7.35776e-07	proteasome (prosome, macropain) subunit, beta type, 7
5699	PSMB10	8.6777	18.0125	8.15067	1.05361	4.03836e-08	1.65249e-07	-0.090395	0.691002	0.780304	proteasome (prosome, macropain) subunit, beta type, 10
5700	PSMC1	89.4886	80.5846	80.1882	-0.1512	0.0102874	0.0220541	-0.158315	0.00614978	0.0180945	proteasome (prosome, macropain) 26S subunit, ATPase, 1
5701	PSMC2	33.9019	36.7966	32.138	0.118205	0.0830698	0.143281	-0.0770882	0.264426	0.422919	proteasome (prosome, macropain) 26S subunit, ATPase, 2
5702	PSMC3	120.994	240.522	132.373	0.991235	2.95632e-128	1.58835e-126	0.129671	0.00565782	0.0168743	proteasome (prosome, macropain) 26S subunit, ATPase, 3
5704	PSMC4	92.6329	81.6596	100.999	-0.181902	0.00059865	0.00156056	0.124738	0.0113813	0.0310879	proteasome (prosome, macropain) 26S subunit, ATPase, 4
5705	PSMC5	151.668	127.251	129.516	-0.253242	8.37572e-08	3.33577e-07	-0.227793	7.70198e-07	4.43385e-06	proteasome (prosome, macropain) 26S subunit, ATPase, 5
5706	PSMC6	20.1602	24.5774	24.4128	0.285821	0.0126902	0.0267173	0.276121	0.0143423	0.0380571	proteasome (prosome, macropain) 26S subunit, ATPase, 6
5707	PSMD1	49.0225	23.3735	48.8689	-1.06857	8.62342e-62	2.08322e-60	-0.00452793	0.930554	0.959337	proteasome (prosome, macropain) 26S subunit, non-ATPase, 1
5708	PSMD2	125.67	85.0755	93.8886	-0.562826	1.78872e-47	3.28522e-46	-0.42062	1.02332e-29	2.42551e-28	proteasome (prosome, macropain) 26S subunit, non-ATPase, 2
5709	PSMD3	146.325	60.8595	79.0392	-1.26562	8.16556e-156	5.87494e-154	-0.888531	2.92376e-92	2.42372e-90	proteasome (prosome, macropain) 26S subunit, non-ATPase, 3
5710	PSMD4	105.461	96.4586	100.468	-0.128726	0.0291198	0.0569794	-0.0699775	0.221082	0.373984	proteasome (prosome, macropain) 26S subunit, non-ATPase, 4
5711	PSMD5	15.5886	24.3593	16.5625	0.643979	7.1713e-15	4.59964e-14	0.0874247	0.328746	0.495495	proteasome (prosome, macropain) 26S subunit, non-ATPase, 5
5713	PSMD7	67.3182	69.6604	73.5231	0.0493439	0.438074	0.571437	0.127203	0.0389074	0.0905598	proteasome (prosome, macropain) 26S subunit, non-ATPase, 7
5714	PSMD8	91.1421	130.915	87.9393	0.522438	2.22796e-23	2.10917e-22	-0.0516085	0.362898	0.53069	proteasome (prosome, macropain) 26S subunit, non-ATPase, 8
5715	PSMD9	17.7729	18.2603	17.9316	0.039036	0.709286	0.776428	0.0128258	0.902458	0.948643	proteasome (prosome, macropain) 26S subunit, non-ATPase, 9
5716	PSMD10	36.0864	47.8129	43.2962	0.405946	1.46246e-06	5.18886e-06	0.262785	0.00194078	0.00645131	proteasome (prosome, macropain) 26S subunit, non-ATPase, 10
5717	PSMD11	65.7163	35.6375	37.2051	-0.882857	9.17426e-73	2.65412e-71	-0.820753	2.81058e-67	1.62842e-65	proteasome (prosome, macropain) 26S subunit, non-ATPase, 11
5718	PSMD12	30.1116	30.3551	29.3029	0.0116157	0.899824	0.938385	-0.0392797	0.665998	0.767181	proteasome (prosome, macropain) 26S subunit, non-ATPase, 12
5719	PSMD13	89.6467	47.1372	95.8104	-0.927385	9.43604e-48	1.74662e-46	0.0959318	0.0675126	0.143484	proteasome (prosome, macropain) 26S subunit, non-ATPase, 13
5720	PSME1	124.379	143.437	74.6063	0.205676	0.000152042	0.00043082	-0.737369	4.76444e-32	1.21096e-30	proteasome (prosome, macropain) activator subunit 1 (PA28 alpha)
5721	PSME2	131.509	143.032	97.6826	0.121174	0.058811	0.10677	-0.42899	5.28886e-10	4.19708e-09	proteasome (prosome, macropain) activator subunit 2 (PA28 beta)
