## Supplemental Table S1-S8 for "Nrf1 is endowed with a dominant tumor-repressing effect onto the Wnt/β-Catenin-dependent and -independent signaling networks in the human liver cancer": Table S2_Figure6G&S2B.xlsx

### Sheet: Sheet1
GeneID	Symbol	shNC-RPKM	shNrf1-RPKM	HEA157-RPKM	log2 Ratio(shNrf1/shNC)	shNrf1-P-value	shNrf1-FDR	log2 Ratio(HEA157/shNC)	HEA157-P-value	HEA157-FDR	Description
9208	LRRFIP1	19.5818	7.39051	19.6819	-1.40577	8.84098e-52	1.79951e-50	0.00735673	0.918736	0.956117	leucine rich repeat (in FLII) interacting protein 1
9475	ROCK2	7.44927	7.1247	8.79081	-0.0642691	0.521268	0.608618	0.238897	0.0104285	0.0288362	Rho-associated, coiled-coil containing protein kinase 2
79983	POF1B	0.0850327	0.998023	0.01	3.55298	3.26628e-08	1.34789e-07	-3.08802	0.107234	0.209125	premature ovarian failure, 1B
144165	PRICKLE1	0.103616	0.20848	0.240266	1.00866	0.262158	0.372377	1.21339	0.156991	0.283548	prickle homolog 1 (Drosophila)
81839	VANGL1	4.72659	4.96236	6.02058	0.0702267	0.505346	0.593167	0.349101	0.000399514	0.00152459	VANGL planar cell polarity protein 1
29995	LMCD1	0.01	2.43957	0.0591899	7.93048	3.23546e-12	1.77404e-11	2.56535	0.538308	0.675339	LIM and cysteine-rich domains 1
5881	RAC3	8.41824	28.0207	5.30181	1.7349	6.07864e-25	6.04867e-24	-0.667033	0.00766006	0.0219509	ras-related C3 botulinum toxin substrate 3 (rho family, small GTP binding protein Rac3)
5599	MAPK8	5.37144	6.19847	6.22768	0.206602	0.389194	0.516594	0.213386	0.36618	0.534619	mitogen-activated protein kinase 8
387	RHOA	488.232	539.524	459.424	0.144119	3.4001e-11	1.73657e-10	-0.0877421	7.63612e-05	0.000330667	ras homolog family member A
11261	CHP1	90.758	185.503	62.2272	1.03134	1.56248e-209	1.53904e-207	-0.544479	8.33458e-37	2.50425e-35	calcineurin-like EF-hand protein 1
54997	TESC	3.32363	43.1439	8.05493	3.69832	1.2985e-83	4.21326e-82	1.27711	1.13672e-05	5.60556e-05	tescalcin
4773	NFATC2	0.549995	2.30295	2.15083	2.066	1.56933e-18	1.20675e-17	1.96741	6.9572e-17	9.18816e-16	nuclear factor of activated T-cells, cytoplasmic, calcineurin-dependent 2
4772	NFATC1	0.0235051	0.662107	0.0218016	4.81602	5.30692e-08	2.15137e-07	-0.108542	0.943626	0.958509	nuclear factor of activated T-cells, cytoplasmic, calcineurin-dependent 1
5530	PPP3CA	8.52172	10.5959	13.1883	0.314289	0.0021943	0.00526861	0.630043	3.974e-11	3.49509e-10	protein phosphatase 3, catalytic subunit, alpha isozyme
23236	PLCB1	0.263514	0.01	0.618228	-4.71981	8.05236e-06	2.64543e-05	1.23026	0.00201388	0.00666688	phospholipase C, beta 1 (phosphoinositide-specific)
5330	PLCB2	0.190765	3.04663	0.199057	3.99735	4.01146e-29	4.62912e-28	0.0613826	0.941932	0.968781	phospholipase C, beta 2
5332	PLCB4	3.49289	0.199655	4.27057	-4.12884	2.01014e-40	3.11167e-39	0.290007	0.044096	0.100481	phospholipase C, beta 4
817	CAMK2D	0.629042	2.43544	1.8918	1.95295	1.55615e-14	9.7988e-14	1.58853	2.64962e-09	1.98937e-08	calcium/calmodulin-dependent protein kinase II delta
5579	PRKCB	0.363141	0.0281022	0.0129547	-3.69178	1.75134e-06	6.1636e-06	-4.80898	7.94568e-08	5.11313e-07	protein kinase C, beta
11211	FZD10	0.170212	41.3024	0.91568	7.92275	0	0	2.42751	5.66436e-05	0.000250518	frizzled family receptor 10
85458	DIXDC1	4.87648	2.19522	9.83809	-1.15147	1.49867e-13	8.93374e-13	1.01254	5.98852e-22	1.03203e-20	DIX domain containing 1
1855	DVL1	32.0456	31.894	35.9007	-0.00684136	0.9228	0.95872	0.163885	0.0146949	0.0388778	dishevelled, dsh homolog 1 (Drosophila)
23002	DAAM1	3.626	0.840339	3.53929	-2.10933	4.86594e-23	4.54411e-22	-0.0349195	0.809028	0.879485	dishevelled associated activator of morphogenesis 1
7481	WNT11	0.01	0.116871	0.107752	3.54685	0.247756	0.361572	3.42964	0.279274	0.439663	wingless-type MMTV integration site family, member 11
7474	WNT5A	20.7635	32.0146	28.5109	0.624678	7.68108e-31	9.43627e-30	0.457462	5.78374e-17	7.67604e-16	wingless-type MMTV integration site family, member 5A
7476	WNT7A	1.22788	0.01	0.01	-6.94003	2.0252e-06	7.08071e-06	-6.94003	8.86218e-07	5.0603e-06	wingless-type MMTV integration site family, member 7A
4040	LRP6	4.09424	3.00266	3.59168	-0.447352	0.000101155	0.000293516	-0.188936	0.0792962	0.163707	low density lipoprotein receptor-related protein 6
4038	LRP4	3.06847	0.409772	3.375	-2.90463	2.30858e-38	3.43856e-37	0.137368	0.292786	0.451568	low density lipoprotein receptor-related protein 4
22943	DKK1	8.94218	5.33558	17.9038	-0.744982	0.0001191	0.000342224	1.00157	9.59756e-13	9.54149e-12	dickkopf 1 homolog (Xenopus laevis)
64840	PORCN	9.17274	13.8118	7.67383	0.590478	7.6827e-05	0.000225654	-0.257406	0.128259	0.242492	porcupine homolog (Drosophila)
6422	SFRP1	0.0249735	0.0251239	0.01	0.00866238	0.995496	1	-1.3204	0.463106	0.618789	secreted frizzled-related protein 1
8323	FZD6	6.55825	0.0295863	7.74688	-7.79224	1.63573e-65	4.24931e-64	0.240305	0.062544	0.134035	frizzled family receptor 6
8325	FZD8	3.23217	1.51979	8.99375	-1.08863	2.53044e-05	7.83859e-05	1.47642	9.9538e-20	1.51225e-18	frizzled family receptor 8
65084	TMEM135	2.46057	5.48299	2.51046	1.15597	1.52336e-22	1.38891e-21	0.0289611	0.839316	0.902998	transmembrane protein 135
1457	CSNK2A1	28.2088	23.6357	29.8812	-0.255176	0.00137502	0.00341035	0.0830977	0.260214	0.417049	casein kinase 2, alpha 1 polypeptide
59343	SENP2	15.0778	11.0955	12.8519	-0.442444	3.11904e-05	9.57231e-05	-0.230435	0.0215124	0.0541579	SUMO1/sentrin/SMT3 specific peptidase 2
85409	NKD2	0.01	0.761583	0.01	6.25093	5.83436e-05	0.000174021				naked cuticle homolog 2 (Drosophila)
80319	CXXC4	0.0401332	0.01	0.0372245	-2.00479	0.252258	0.361261	-0.108542	0.929566	0.962061	CXXC finger protein 4
51523	CXXC5	13.3049	28.5599	3.37215	1.10203	1.17972e-17	8.63425e-17	-1.98022	2.82476e-20	4.41181e-19	CXXC finger protein 5
5519	PPP2R1B	15.4767	3.21443	16.4851	-2.26746	7.95228e-97	3.03913e-95	0.0910666	0.199173	0.343757	protein phosphatase 2, regulatory subunit A, beta
10297	APC2	0.319772	1.36444	0.317052	2.0932	2.56774e-15	1.68615e-14	-0.0123271	0.968744	0.976111	adenomatosis polyposis coli 2
6500	SKP1	76.4218	123.476	82.5504	0.692174	9.83238e-61	2.34785e-59	0.11129	0.0148262	0.0391866	S-phase kinase-associated protein 1
27101	CACYBP	48.9425	34.1496	75.659	-0.519219	2.03174e-17	1.47139e-16	0.628423	2.2123e-37	6.79883e-36	calcyclin binding protein
6477	SIAH1	2.24518	2.07047	2.90676	-0.116869	0.69991	0.767332	0.372584	0.17322	0.307872	siah E3 ubiquitin protein ligase 1
7157	TP53	79.182	36.8737	43.9059	-1.10258	3.25004e-85	1.07779e-83	-0.850758	1.91797e-58	9.78046e-57	tumor protein p53
8454	CUL1	15.1971	18.4302	18.7299	0.278269	0.00279558	0.00660027	0.301546	0.000919274	0.00325522	cullin 1
9978	RBX1	52.0123	38.2809	48.0135	-0.442228	3.96886e-05	0.000120419	-0.115412	0.246016	0.399764	ring-box 1, E3 ubiquitin protein ligase
1499	CTNNB1	53.0771	75.5244	81.2133	0.508852	3.21342e-30	3.8561e-29	0.613626	2.54696e-46	9.80276e-45	catenin (cadherin-associated protein), beta 1, 88kDa
23401	FRAT2	24.633	25.8455	18.5024	0.0693252	0.44785	0.582857	-0.412876	2.17398e-05	0.000102516	frequently rearranged in advanced T-cell lymphomas 2
10023	FRAT1	1.47778	1.61411	0.313298	0.127307	0.708182	0.775322	-2.23783	8.44944e-06	4.22995e-05	frequently rearranged in advanced T-cell lymphomas
2932	GSK3B	15.0152	13.1484	9.25553	-0.19154	0.00504632	0.0113986	-0.698035	1.12188e-21	1.90096e-20	glycogen synthase kinase 3 beta
1452	CSNK1A1	32.1787	32.2455	40.8488	0.00299363	0.967592	0.999296	0.344187	4.69562e-07	2.77024e-06	casein kinase 1, alpha 1
1454	CSNK1E	44.4947	53.9867	76.4285	0.278971	1.61321e-06	5.70169e-06	0.780478	2.93726e-50	1.23327e-48	casein kinase 1, epsilon
8312	AXIN1	14.5282	16.3623	14.8596	0.171513	0.0590784	0.107126	0.0325311	0.722658	0.807031	axin 1
6907	TBL1X	52.8614	38.3824	46.4507	-0.461769	2.34116e-27	2.52717e-26	-0.186515	2.78682e-06	1.49615e-05	transducin (beta)-like 1X-linked
56998	CTNNBIP1	4.33524	5.37649	5.65026	0.310553	0.0847348	0.14591	0.382205	0.0287814	0.0695963	catenin, beta interacting protein 1
23291	FBXW11	19.6461	16.2447	17.6776	-0.274272	0.000288582	0.000788549	-0.152319	0.035729	0.0839354	F-box and WD repeat domain containing 11
57680	CHD8	17.3579	11.5552	15.7225	-0.587048	1.67966e-20	1.4102e-19	-0.142758	0.0128162	0.0344487	chromodomain helicase DNA binding protein 8
8607	RUVBL1	87.1623	80.1171	82.4737	-0.121594	0.0298758	0.0583827	-0.0797697	0.142833	0.265695	RuvB-like 1 (E. coli)
4609	MYC	274.771	171.677	286.321	-0.678529	1.12323e-112	5.1346e-111	0.059405	0.022074	0.0553992	v-myc myelocytomatosis viral oncogene homolog (avian)
5613	PRKX	7.28547	2.46163	5.93837	-1.56541	3.5539e-31	4.4218e-30	-0.294956	0.0053389	0.0160117	protein kinase, X-linked
5663	PSEN1	11.7302	11.2661	11.492	-0.0582371	0.475644	0.609254	-0.029591	0.709092	0.795122	presenilin 1
5566	PRKACA	97.6954	52.9317	85.3641	-0.884159	2.7905e-72	8.04481e-71	-0.194661	5.25892e-06	2.71425e-05	protein kinase, cAMP-dependent, catalytic, alpha
51176	LEF1	0.0309203	0.0933195	0.01	1.59362	0.371258	0.500944	-1.62855	0.463106	0.620224	lymphoid enhancer-binding factor 1
6885	MAP3K7	4.43657	5.35594	6.38331	0.271697	0.0462324	0.0860965	0.52486	4.17402e-05	0.000188578	mitogen-activated protein kinase kinase kinase 7
51701	NLK	6.76941	2.78742	4.29294	-1.2801	2.0808e-13	1.23019e-12	-0.657063	1.75284e-05	8.39795e-05	nemo-like kinase
64321	SOX17	0.428673	0.287503	0.485962	-0.5763	0.461868	0.594647	0.180964	0.794352	0.867849	SRY (sex determining region Y)-box 17
1487	CTBP1	70.6389	45.8948	57.9096	-0.622134	2.85534e-27	3.07019e-26	-0.286662	6.88868e-08	4.47211e-07	C-terminal binding protein 1
4088	SMAD3	15.9774	9.73778	8.71244	-0.714369	2.80708e-20	2.33777e-19	-0.874885	2.74836e-29	6.40162e-28	SMAD family member 3
4089	SMAD4	6.10025	4.03581	6.49682	-0.596011	8.79616e-09	3.78862e-08	0.0908636	0.314286	0.478338	SMAD family member 4
6934	TCF7L2	15.3728	4.45799	12.3051	-1.78591	3.4791e-52	7.14295e-51	-0.321128	0.000321788	0.00124383	transcription factor 7-like 2 (T-cell specific, HMG-box)
3725	JUN	2.582	6.98302	8.77082	1.43536	2.95854e-15	1.92976e-14	1.76422	1.57418e-25	3.20487e-24	jun proto-oncogene
5467	PPARD	8.47127	8.493	6.83127	0.00369613	0.97526	1	-0.310424	0.0121938	0.0330005	peroxisome proliferator-activated receptor delta
8061	FOSL1	6.91183	17.7549	25.7681	1.36108	1.24349e-17	9.08887e-17	1.89844	1.96174e-40	6.39344e-39	FOS-like antigen 1
595	CCND1	19.4788	23.2851	61.8476	0.257502	0.00031186	0.000847121	1.66682	7.47142e-202	1.67744e-199	cyclin D1
1387	CREBBP	14.6651	19.016	13.5717	0.374828	8.42642e-13	4.81493e-12	-0.111786	0.045305	0.102873	CREB binding protein
4316	MMP7	0.487931	4.02513	0.181027	3.04429	2.19746e-08	9.19665e-08	-1.43047	0.24247	0.395992	matrix metallopeptidase 7 (matrilysin, uterine)
