## Supplemental Table S1-S8 for "Nrf1 is endowed with a dominant tumor-repressing effect onto the Wnt/β-Catenin-dependent and -independent signaling networks in the human liver cancer": Table S5_Figure8D&E.xlsx

### Sheet: Sheet1
Gene Symbol	Genomic coordinates	shNC-RPKM	shNrf1-RPKM	log2 Ratio(shNrf1/shNC)	p_value	q_value	significant
Genes (RPKM≥3) which are expressed only in shNrf1-HepG2 cells.
IL32	chr16:3115297-3137101	0	67.3348	+	5e-05	0.00831027	yes
CYB5A	chr18:71920529-71959251	0	63.1785	+	5e-05	0.00831027	yes
COX4I1P1	chr14:62278691-62437037	0	43.7281	+	5e-05	0.00831027	yes
GATA4	chr8:11534467-11617511	0	41.161	+	5e-05	0.00831027	yes
FCGRT	chr19:50010072-50029590	0	40.449	+	5e-05	0.00831027	yes
FHIT	chr3:59735035-61237133	0	25.7865	+	0.0179	0.438574	no
ECHDC3	chr10:11784364-11806069	0	24.0897	+	5e-05	0.00831027	yes
C10orf11	chr10:77360997-78320752	0	18.7968	+	5e-05	0.00831027	yes
C1orf106	chr1:200860175-200884863	0	13.2922	+	5e-05	0.00831027	yes
PTPRD	chr9:8314245-10612723	0	12.998	+	5e-05	0.00831027	yes
APOC1	chr19:45417503-45422606	0	12.1628	+	5e-05	0.00831027	yes
INA	chr10:105036919-105050108	0	11.2017	+	5e-05	0.00831027	yes
M1AP	chr2:74785009-74875465	0	9.11129	+	5e-05	0.00831027	yes
CTSS	chr1:150702671-150738433	0	8.89909	+	5e-05	0.00831027	yes
FBLN2	chr3:13573823-13679922	0	8.50632	+	5e-05	0.00831027	yes
BARX1	chr9:96713904-96717654	0	8.30981	+	5e-05	0.00831027	yes
ZNF525	chr19:53868945-53930574	0	7.76926	+	0.00755	0.286974	no
CPPED1	chr16:12756918-12897874	0	7.21479	+	5e-05	0.00831027	yes
RYR1	chr19:38924338-39078204	0	6.98035	+	5e-05	0.00831027	yes
MAP1LC3A	chr20:33134657-33148149	0	6.76825	+	5e-05	0.00831027	yes
SPINK5	chr5:147405245-147516852	0	6.62546	+	5e-05	0.00831027	yes
CT45A4	chrX:134928330-134953994	0	6.44144	+	5e-05	0.00831027	yes
CT45A5	chrX:134928330-134953994	0	6.44144	+	5e-05	0.00831027	yes
HBE1	chr11:5274419-5667019	0	5.71457	+	0.0004	0.0412911	yes
HBG2	chr11:5274419-5667019	0	5.71457	+	0.0004	0.0412911	yes
OR51B5	chr11:5274419-5667019	0	5.71457	+	0.0004	0.0412911	yes
ICAM5	chr19:10400656-10407454	0	5.62249	+	5e-05	0.00831027	yes
RNF5P1	chr8:38458178-38458718	0	5.59068	+	0.00475	0.222399	no
KCNQ2	chr20:62037541-62103993	0	5.55904	+	5e-05	0.00831027	yes
ZNF717	chr3:75758793-75834734	0	4.79282	+	5e-05	0.00831027	yes
TRIQK	chr8:93895211-94029901	0	4.79267	+	5e-05	0.00831027	yes
NRIP3	chr11:9002122-9025596	0	4.68492	+	5e-05	0.00831027	yes
STMN3	chr20:62271060-62284780	0	4.66116	+	5e-05	0.00831027	yes
FSD1	chr19:4304596-4323840	0	4.61188	+	0.0003	0.033669	yes
DMRTA2	chr1:50883221-50889172	0	4.3066	+	5e-05	0.00831027	yes
FXYD3	chr19:35606731-35615228	0	4.21834	+	5e-05	0.00831027	yes
ZNF669	chr1:247263028-247267674	0	4.16788	+	5e-05	0.00831027	yes
TNFRSF14	chr1:2481358-2496821	0	3.99182	+	5e-05	0.00831027	yes
TMEM145	chr19:42817476-42829214	0	3.86151	+	0.00675	0.27025	no
ST8SIA4	chr5:100142638-100238970	0	3.54585	+	5e-05	0.00831027	yes
ERHP1	chr7:139208601-139229730	0	3.44963	+	0.04065	0.648808	no
TRIM15	chr6:30130992-30140473	0	3.28238	+	0.00395	0.201641	no
FHIT	chr3:59735035-61237133	0	3.21213	+	0.00025	0.0291721	yes
TMEM27	chrX:15645440-15683154	0	3.14454	+	0.0002	0.0246578	yes
NAT1	chr8:18027985-18081198	0	3.13309	+	5e-05	0.00831027	yes
PSPC1P2	chr13:24982294-25171814	0	3.09479	+	0.0246	0.520688	no
TPTE2P6	chr13:24982294-25171814	0	3.09479	+	0.0246	0.520688	no
STXBP5L	chr3:120626918-121143608	0	3.06936	+	0.00025	0.0291721	yes
TNFRSF1B	chr1:12227059-12269285	0	3.02988	+	5e-05	0.00831027	yes
Genes (RPKM≥3) which are expressed only in shNC-HepG2 cells.
DAP3P2	chr2:172347931-172348441	30.9458	0	-	5e-05	0.00831027	yes
MIR137HG	chr1:98453555-98515419	30.0116	0	-	0.01995	0.464143	no
NMU	chr4:56461395-56502865	22.5895	0	-	5e-05	0.00831027	yes
ILKAP	chr2:239079039-239112370	22.0906	0	-	5e-05	0.00831027	yes
MRPL42P3	chr6:144457586-144457912	12.7488	0	-	0.00625	0.25882	no
TRAF3IP1	chr2:239229081-239309541	12.2038	0	-	5e-05	0.00831027	yes
PTP4A1P2	chr12:133606974-133613808	10.2585	0	-	5e-05	0.00831027	yes
GGT5	chr22:24615592-24641110	10.0581	0	-	5e-05	0.00831027	yes
SUGT1P3	chr13:41396431-41495910	7.84129	0	-	0.0401	0.647915	no
TPTE2P5	chr13:41396431-41495910	7.84129	0	-	0.0401	0.647915	no
A2M	chr12:9217772-9268825	7.45451	0	-	5e-05	0.00831027	yes
FAM3C2	chrX:22277913-23311263	6.41066	0	-	5e-05	0.00831027	yes
ATP5A1P2	chr2:156126144-156126399	6.31222	0	-	0.0362	0.616916	no
C3orf14	chr3:61547242-62355005	5.68272	0	-	0.0006	0.05576	no
RCOR2	chr11:63678692-63684316	5.66367	0	-	0.0138	0.382194	no
SCGB3A2	chr5:147250244-147286101	5.40274	0	-	0.0023	0.142957	no
SYTL4	chrX:99929487-99987110	4.96151	0	-	5e-05	0.00831027	yes
GALNT3	chr2:166604100-166651192	4.86024	0	-	5e-05	0.00831027	yes
SAR1P1	chr6:29044349-29044945	4.78106	0	-	0.0043	0.212678	no
OLFML1	chr11:7490917-7533746	4.72088	0	-	5e-05	0.00831027	yes
HPD	chr12:122277432-122301502	4.35026	0	-	5e-05	0.00831027	yes
NPFFR2	chr4:72897520-73013784	4.29239	0	-	5e-05	0.00831027	yes
WDR78	chr1:67278567-67390570	3.99285	0	-	0.002	0.131062	no
VTI1BP1	chr3:99944217-99944917	3.97748	0	-	0.00545	0.242486	no
MKX	chr10:27961803-28056723	3.78572	0	-	5e-05	0.00831027	yes
FAM132B	chr2:239067622-239077541	3.42577	0	-	5e-05	0.00831027	yes
CYP27C1	chr2:127941695-127977654	3.13323	0	-	5e-05	0.00831027	yes
Up-regulated gene (RPKM≥3 in shNrf1) expression in shNrf1 versus shNC-HepG2 cells
ASS1	chr9:133320315-133377800	608.2	4788.72	2.97702	5e-05	0.00831027	yes
C3	chr19:6677714-6737614	128.766	2280.02	4.14622	0.00075	0.066022	no
FOLR1	chr11:71869865-71920285	6.63811	2097.24	8.30351	0.00015	0.0201479	yes
C14orf80	chr14:105952653-105965912	196.599	499.758	1.34598	0.03545	0.616253	no
CRIP1	chr14:105952653-105965912	196.599	499.758	1.34598	0.03545	0.616253	no
HM13	chr20:30102177-30161066	170.024	446.79	1.39386	0.03115	0.578974	no
MSLN	chr16:810740-818865	105.651	414.498	1.97205	0.01305	0.369914	no
SLPI	chr20:43880879-43883205	174.131	411.397	1.24035	0.0367	0.620506	no
HMGCS1	chr5:43287702-43313614	19.1239	371.254	4.27896	5e-05	0.00831027	yes
CHCHD3	chr7:132469623-132766924	47.1396	348.834	2.88753	5e-05	0.00831027	yes
RCN3	chr19:50030874-50050219	4.9477	341.229	6.10784	0.0493	0.699461	no
EEF1A2	chr20:62119365-62130505	4.53605	272.932	5.91096	5e-05	0.00831027	yes
EIF3F	chr11:7991797-8023409	101.915	255.942	1.32846	0.02365	0.510415	no
FABP3	chr1:31838471-31849697	17.8063	193.584	3.4425	0.00105	0.0840031	no
CARD16	chr11:104896169-104972158	5.97175	191.845	5.00564	0.0002	0.0246578	yes
CARD17	chr11:104896169-104972158	5.97175	191.845	5.00564	0.0002	0.0246578	yes
CASP1	chr11:104896169-104972158	5.97175	191.845	5.00564	0.0002	0.0246578	yes
GSTM1	chr1:110198702-110252171	56.7881	188.634	1.73193	0.0078	0.291556	no
GSTM2	chr1:110198702-110252171	56.7881	188.634	1.73193	0.0078	0.291556	no
GSTM4	chr1:110198702-110252171	56.7881	188.634	1.73193	0.0078	0.291556	no
ALPPL2	chr2:233271552-233275424	4.48184	179.728	5.32558	5e-05	0.00831027	yes
PDE2A	chr11:72287184-72385635	0.504393	169.206	8.39002	5e-05	0.00831027	yes
SERPINH1	chr11:75273100-75283831	50.4676	126.677	1.32773	0.02435	0.517342	no
CDKN1C	chr11:2904402-2907111	31.5976	125.84	1.9937	0.00175	0.11961	no
PI3	chr20:43803516-43805185	5.28904	111.047	4.39202	0.01925	0.454112	no
UBE2E1	chr3:23845514-23932851	38.8529	107.215	1.46442	0.01885	0.448829	no
MAP2K6	chr17:67410838-67541621	13.4693	101.809	2.91812	0.0005	0.0488168	yes
UCP2	chr11:73685618-73694352	6.01074	98.7407	4.03803	0.00015	0.0201479	yes
SEZ6L2	chr16:29882479-29910881	20.4835	97.1594	2.24589	0.03545	0.616253	no
ACSL1	chr4:185676748-185747972	11.319	88.3692	2.9648	0.02925	0.561103	no
TCEA3	chr1:23707526-23751233	0.417379	88.2665	7.72436	0.01785	0.438462	no
PCOLCE	chr7:100169854-100205798	3.29038	86.803	4.72142	0.0013	0.0973739	no
HOTAIRM1	chr7:27132611-27142430	11.4653	82.6096	2.84903	0.0129	0.368445	no
SELM	chr22:31500757-31516055	12.4911	79.2277	2.6651	0.00185	0.12406	no
LIPE	chr19:42901279-43156507	4.94216	77.5277	3.9715	0.0088	0.308457	no
GLUL	chr1:182350838-182361341	14.5027	73.2762	2.33703	0.0029	0.164856	no
PHLDA2	chr11:2949502-2950685	21.5411	72.4139	1.74918	0.0259	0.536112	no
CYP1A1	chr15:75011882-75017951	1.39648	72.3884	5.69589	0.00175	0.11961	no
TESC	chr12:117476721-117537284	8.43716	70.5158	3.06312	0.0353	0.616253	no
TUSC3	chr8:15274723-15624158	0.0777783	68.8368	9.7896	0.00525	0.237498	no
NR4A1	chr12:52416615-52453291	14.2817	68.2878	2.25746	0.01085	0.341225	no
DERL3	chr22:24129149-24181315	0.833889	63.8005	6.25757	0.01115	0.342918	no
MUC13	chr3:124624288-124672663	1.00264	62.8298	5.96958	0.018	0.440067	no
VWA5A	chr11:123986068-124018428	24.2281	60.3965	1.31778	0.0463	0.678777	no
SLC39A8	chr4:103172197-103371167	18.5068	60.0063	1.69706	0.0385	0.635669	no
CTSF	chr11:66330933-66336312	3.1007	59.0806	4.25202	0.00065	0.0593054	no
WFDC1	chr16:84328251-84363458	19.4135	57.946	1.57765	0.0279	0.549321	no
KLHL35	chr11:75133437-75141674	2.05454	55.4453	4.75418	0.0183	0.443072	no
METRNL	chr17:81037566-81052981	14.4244	55.0097	1.93118	0.01535	0.404243	no
MAOB	chrX:43625857-43741693	7.60242	53.9511	2.82712	0.0001	0.0148163	yes
TNNT1	chr19:55644161-55660722	3.0628	53.6848	4.13159	0.0012	0.0921831	no
SNCA	chr4:90472506-90763129	0.1407	53.0515	8.55863	0.00705	0.277169	no
PSMB9	chr6:32780539-32827362	3.81261	52.8617	3.79337	0.0221	0.49189	no
CNN3	chr1:95362506-95392834	1.16615	51.306	5.4593	0.02575	0.534398	no
MEST	chr7:130125882-130148500	9.15973	50.544	2.46416	0.0032	0.175987	no
FGFR1	chr8:38268594-38326352	7.62932	46.9511	2.62153	0.0168	0.42639	no
MIDN	chr19:1248551-1259142	19.5249	46.8159	1.26169	0.048	0.690808	no
CPA4	chr7:129932973-129964020	5.72265	46.6761	3.02793	0.0027	0.157597	no
ACO1	chr9:32384617-32454767	19.3617	46.6705	1.26931	0.0392	0.64166	no
PCNXL3	chr11:65383204-65404910	13.109	45.4237	1.79288	0.0169	0.427883	no
HSD17B12	chr11:43577985-43902276	8.46282	45.3937	2.42328	0.0021	0.135512	no
VAV2	chr9:136627015-136857726	15.7868	44.8393	1.50604	0.01145	0.346902	no
DCTD	chr4:183811212-183839089	15.0278	44.2142	1.55688	0.01845	0.445427	no
MYO15B	chr17:73584138-73704205	3.91792	43.7894	3.48242	0.00045	0.0448755	yes
DOK4	chr16:57462080-57521239	7.03921	43.2806	2.62024	0.03775	0.628663	no
SULF2	chr20:46130600-46415360	0.176658	41.4834	7.87543	0.0037	0.193559	no
SRGN	chr10:70847861-70864567	1.48457	41.4492	4.80322	0.0154	0.405007	no
CFD	chr19:859452-863453	12.2126	41.1042	1.75091	0.0212	0.480404	no
ICAM1	chr19:10362576-10399695	0.639954	36.6046	5.83791	0.0215	0.484279	no
OLFM1	chr9:137967267-138013025	7.86613	35.1692	2.16059	0.03365	0.602645	no
RAC3	chr17:79989499-79992080	9.18923	35.0775	1.93253	0.04275	0.653905	no
PDZK1IP1	chr1:47649253-47656716	1.2203	34.654	4.82771	0.0136	0.378829	no
LUM	chr12:91496405-91505608	1.90639	34.3631	4.17194	0.0286	0.554697	no
PDGFA	chr7:536865-559933	2.90243	33.607	3.53343	0.00125	0.0945194	no
MMP14	chr14:23305761-23318236	0.531317	33.207	5.96577	0.0002	0.0246578	yes
LGR4	chr11:27387507-27503980	8.8722	32.8862	1.89012	0.00285	0.16325	no
FOXP2	chr7:113726381-114333827	0.471368	32.1939	6.09379	0.04235	0.651103	no
PLA2G4A	chr1:186798084-186958113	2.33151	31.9211	3.77518	0.00075	0.066022	no
ALCAM	chr3:105085719-105295755	9.86705	31.802	1.68843	0.0099	0.327476	no
NRARP	chr9:140194082-140196703	2.77524	31.2441	3.4929	0.00135	0.10012	no
ARMCX3	chrX:100877786-100882833	6.27691	31.086	2.30814	0.0102	0.333239	no
DLG3	chrX:69664710-69725337	2.7325	30.974	3.50277	0.00995	0.328246	no
MPC1	chr6:166778406-166796486	8.13802	30.7696	1.91875	0.04635	0.679142	no
COL16A1	chr1:32083286-32169920	3.90025	30.4055	2.96269	0.0074	0.283667	no
ZFP36L2	chr2:43393799-43823185	7.48585	29.964	2.00099	0.0183	0.443072	no
SLC22A18	chr11:2909009-2946476	2.28921	29.4205	3.6839	0.00075	0.066022	no
GPR126	chr6:142622990-142767403	9.06791	29.1553	1.68492	0.0069	0.274386	no
ECHDC2	chr1:53361641-53392884	4.99935	28.81	2.52676	0.00115	0.0895125	no
CTSH	chr15:79213399-79241916	3.36742	28.3815	3.07524	0.0037	0.193559	no
COL6A1	chr21:47401650-47424964	1.80237	28.0571	3.9604	0.00595	0.253466	no
RNF182	chr6:13924676-13980533	0.771147	27.8269	5.17333	5e-05	0.00831027	yes
GABBR1	chr6:29523291-29601753	2.01628	27.7964	3.78513	0.0003	0.033669	yes
UBD	chr6:29523291-29601753	2.01628	27.7964	3.78513	0.0003	0.033669	yes
TMTC1	chr12:29653772-29937692	3.21661	26.7613	3.05653	0.00145	0.105057	no
HLX	chr1:221006104-221058401	4.60526	26.3978	2.51906	0.01225	0.357126	no
UNC13A	chr19:17712136-17799401	0.0619432	25.8722	8.70624	0.00035	0.0377444	yes
EGFL7	chr9:139543061-139567130	3.64056	25.0671	2.78356	0.00565	0.247393	no
EPS8L1	chr19:55583387-55599291	4.23691	24.9092	2.55559	0.03595	0.616916	no
DEPDC7	chr11:33037409-33055128	4.5016	24.3673	2.43644	0.0154	0.405007	no
MAGEA1	chrX:152481506-152486636	4.62165	24.1009	2.3826	0.0171	0.429863	no
ZNF331	chr19:54024234-54083524	5.89785	23.7816	2.01158	0.00205	0.133626	no
SLC2A5	chr1:9095165-9148537	1.78249	23.6049	3.72712	0.01715	0.429863	no
RELB	chr19:45504687-45541454	3.44378	22.5676	2.71219	0.0044	0.214794	no
C14orf159	chr14:91336798-91691976	0.558141	22.4816	5.33197	5e-05	0.00831027	yes
TFR2	chr7:100218038-100240402	4.62026	22.2301	2.26647	0.00555	0.24532	no
IQGAP2	chr5:75699073-76031606	0.287207	22.1058	6.2662	0.00015	0.0201479	yes
TRPM4	chr19:49660997-49715093	0.682309	21.7709	4.99583	5e-05	0.00831027	yes
MATK	chr19:3777970-3802127	0.240658	21.7114	6.49532	0.00015	0.0201479	yes
NCR3LG1	chr11:17373272-17405078	9.21771	21.7037	1.23546	0.04525	0.67243	no
PAX6	chr11:31806339-32127301	0.0148026	21.6492	10.5143	5e-05	0.00831027	yes
FZD10-AS1	chr12:130634659-130646801	1.12394	20.386	4.18095	0.01985	0.462933	no
MEGF8	chr19:42829760-42882921	3.39287	20.1477	2.57004	0.0464	0.679727	no
CPT1C	chr19:50194154-50216988	1.81143	19.9537	3.46145	0.00815	0.297962	no
SLC12A7	chr5:1050498-1112150	0.257712	19.681	6.2549	0.04565	0.675625	no
CD83	chr6:14117871-14137149	5.26505	19.5559	1.89309	0.0298	0.567384	no
OTX1	chr2:63277191-63284971	3.68243	19.4819	2.40341	0.0026	0.154769	no
RASGEF1A	chr10:43689981-43762367	0.037137	19.4772	9.03471	0.0285	0.553552	no
STRA6	chr15:74471806-74628813	3.10723	18.7036	2.58962	0.0051	0.233527	no
SRC	chr20:35973087-36034453	0.439458	18.5277	5.39782	0.0009	0.0754888	no
STAP2	chr19:4324039-4343488	0.139692	18.2232	7.02739	5e-05	0.00831027	yes
KLHL13	chrX:117031775-117251303	6.42989	17.9244	1.47906	0.04225	0.650379	no
SH3RF3	chr2:109745803-110262210	3.55526	17.8621	2.32887	0.0145	0.39249	no
LTBP1	chr2:33172038-33624576	1.90679	17.5424	3.20163	0.00045	0.0448755	yes
MAMLD1	chrX:149529688-149682448	3.65667	17.4594	2.2554	0.0048	0.223501	no
MMP15	chr16:58059469-58080805	5.70505	17.4226	1.61065	0.03905	0.640679	no
KCNQ1	chr11:2465913-2882798	1.63363	17.4169	3.41434	0.009	0.311428	no
FAM43A	chr3:194406621-194409762	0.671731	16.8217	4.6463	0.01635	0.420258	no
SLC2A6	chr9:136336216-136344259	3.67142	16.6951	2.18502	0.02875	0.556169	no
PARP10	chr8:145051320-145101933	2.66853	16.629	2.63958	0.01945	0.456996	no
MMP17	chr12:132312937-132336328	0.429235	15.7153	5.19426	0.0063	0.259935	no
CNNM4	chr2:97426638-97477628	5.12134	15.6461	1.61121	0.02475	0.522962	no
NIPA1	chr15:23043276-23115256	4.49101	15.3731	1.7753	0.00655	0.266266	no
MEIS3	chr19:47906380-47922791	2.12305	15.347	2.85375	0.0081	0.296857	no
LIFR	chr5:38475064-38671318	6.01355	15.2372	1.34131	0.04165	0.649342	no
PTPRU	chr1:29563027-29653325	2.77963	15.0427	2.4361	0.00175	0.11961	no
C19orf57	chr19:13993160-14041692	0.769438	14.9524	4.28043	0.0078	0.291556	no
NAAA	chr4:76831808-76928641	3.9218	14.8697	1.92279	0.01415	0.387676	no
SDAD1	chr4:76831808-76928641	3.9218	14.8697	1.92279	0.01415	0.387676	no
HLA-F	chr6:29690551-29716826	0.602663	14.862	4.62413	0.0024	0.146942	no
HORMAD1	chr1:150670535-150693364	0.191166	14.8008	6.27471	0.0123	0.357658	no
C1orf233	chr1:1533391-1535476	2.6221	14.5309	2.47033	0.0337	0.603061	no
AATK	chr17:79008947-79156964	1.70584	14.3889	3.07641	0.00745	0.284775	no
DUSP4	chr8:29190415-29208235	2.78057	14.2625	2.35878	0.0039	0.200071	no
NPR3	chr5:32689175-32791821	0.394618	14.2623	5.1756	0.0066	0.267655	no
YBX2	chr17:7184985-7197934	0.0536397	14.126	8.04084	0.0022	0.13859	no
MN1	chr22:28144264-28197486	0.852878	14.0852	4.0457	0.01045	0.335405	no
PLIN2	chr9:19108372-19149288	0.257547	14.066	5.77123	0.0027	0.157597	no
DZIP1	chr13:96085857-96296957	0.124847	13.8949	6.79825	0.0152	0.403398	no
BAI2	chr1:32192717-32230494	0.743122	13.8271	4.21775	0.0003	0.033669	yes
ME3	chr11:86142631-86383678	3.12014	13.8265	2.14776	0.0143	0.389679	no
BIK	chr22:43506753-43525718	1.18529	13.5433	3.51427	0.0372	0.624196	no
CLDN4	chr7:73213871-73247015	0.496429	13.2922	4.74285	0.0028	0.161481	no
SOWAHC	chr2:110371910-110376563	4.6118	13.1527	1.51196	0.03675	0.621196	no
AP5B1	chr11:65540208-65548316	5.63679	13.009	1.20656	0.0467	0.681683	no
ABI3BP	chr3:100467999-100712359	1.19876	12.7425	3.41003	0.00705	0.277169	no
ANKRD33B	chr5:10564441-10657928	0.434355	12.6036	4.85882	0.0002	0.0246578	yes
LRG1	chr19:4522542-4540486	0.268303	12.5455	5.54716	0.0021	0.135512	no
PLIN5	chr19:4522542-4540486	0.268303	12.5455	5.54716	0.0021	0.135512	no
LYPD3	chr19:43964938-43969812	3.50879	12.2798	1.80725	0.0438	0.662689	no
TCAM1P	chr17:61926651-61941751	0.044614	12.2434	8.1003	0.04305	0.656635	no
LSR	chr19:35739232-35758917	2.18112	12.0155	2.46175	0.0196	0.459561	no
MECOM	chr3:168801286-169381406	1.77919	11.9953	2.75318	0.00605	0.255391	no
FAM109B	chr22:42470254-42475445	0.46289	11.8565	4.67887	0.01535	0.404243	no
PPFIA3	chr19:49622645-49654283	2.47706	11.8264	2.25531	0.0414	0.649342	no
EPHX2	chr8:27348295-27403081	0.763391	11.5782	3.92285	0.0049	0.226984	no
COL25A1	chr4:109731876-110223813	0.0445747	11.3632	7.99392	0.02755	0.546279	no
BTN3A3	chr6:26440699-26453643	3.01842	11.2956	1.9039	0.01265	0.364075	no
KIR2DL1	chr19:55235968-55378662	0.378421	11.106	4.8752	5e-05	0.00831027	yes
KIR2DL3	chr19:55235968-55378662	0.378421	11.106	4.8752	5e-05	0.00831027	yes
KIR2DL4	chr19:55235968-55378662	0.378421	11.106	4.8752	5e-05	0.00831027	yes
KIR3DL1	chr19:55235968-55378662	0.378421	11.106	4.8752	5e-05	0.00831027	yes
KIR3DL2	chr19:55235968-55378662	0.378421	11.106	4.8752	5e-05	0.00831027	yes
KIR3DL3	chr19:55235968-55378662	0.378421	11.106	4.8752	5e-05	0.00831027	yes
NR4A2	chr2:157180943-157198860	3.12126	11.0828	1.82812	0.02625	0.540953	no
FOXQ1	chr6:1312674-1314992	1.39986	10.9744	2.97079	0.0117	0.351716	no
ARHGEF19	chr1:16524348-16539104	2.70718	10.8893	2.00804	0.04495	0.671146	no
HKR1	chr19:37803738-37860267	4.0534	10.3201	1.34825	0.04435	0.666236	no
GPR162	chr12:6930710-6949018	0.575142	10.3011	4.16273	0.0002	0.0246578	yes
LEPREL2	chr12:6930710-6949018	0.575142	10.3011	4.16273	0.0002	0.0246578	yes
EPB41L5	chr2:120770580-120974855	1.06519	10.2253	3.26295	0.02815	0.551671	no
CARD14	chr17:78143790-78227299	1.61992	10.1814	2.65195	0.0387	0.637569	no
ANPEP	chr15:90328119-90358633	1.84621	10.1244	2.4552	0.0394	0.642753	no
CDK6	chr7:92234234-92546501	3.77868	10.0201	1.40694	0.02085	0.476066	no
GSTA4	chr6:52842750-52860176	2.0423	10.0021	2.29203	0.0246	0.520688	no
PLCB2	chr15:40570376-40600136	1.31497	9.99628	2.92637	0.0332	0.597596	no
RUNX3	chr1:25226001-25291612	0.795385	9.75996	3.61715	0.0028	0.161481	no
SLC12A2	chr5:127419457-127525380	1.80323	9.58669	2.41045	0.0186	0.446517	no
SLC7A2	chr8:17354596-17428082	1.26084	9.4744	2.90965	0.0022	0.13859	no
CHST2	chr3:142838172-142841800	0.296941	9.41529	4.98676	0.02305	0.504149	no
PIEZO2	chr18:10661929-11148587	0.800979	9.0243	3.49398	0.0156	0.408755	no
GLIS3	chr9:3824126-4348392	0.465734	9.00748	4.27355	5e-05	0.00831027	yes
PPM1N	chr19:45988546-46005768	1.10127	8.98409	3.02821	0.0392	0.64166	no
LCN2	chr9:130911349-130915734	0.234412	8.96694	5.2575	0.0379	0.630229	no
NMI	chr2:152126978-152146571	0.903706	8.96597	3.31053	0.01535	0.404243	no
ALS2CL	chr3:46710486-46735194	2.53929	8.83181	1.79828	0.04245	0.651973	no
NPL	chr1:182758427-182799519	0.0486596	8.79996	7.49863	0.0071	0.277922	no
DNAAF3	chr19:55663136-55691809	1.64865	8.43497	2.3551	0.01715	0.429863	no
TNNI3	chr19:55663136-55691809	1.64865	8.43497	2.3551	0.01715	0.429863	no
UCHL1	chr4:41222090-41270472	0.474974	8.38123	4.14124	0.0001	0.0148163	yes
C5orf63	chr5:126378249-126409184	0.359986	8.12755	4.49681	0.028	0.550327	no
ZNF320	chr19:53367042-53400946	0.0320119	7.95606	7.9573	5e-05	0.00831027	yes
GRIN2D	chr19:48898131-48948188	0.338903	7.89536	4.54206	0.01535	0.404243	no
NPTXR	chr22:39214456-39239987	0.830871	7.87774	3.24508	0.0113	0.344132	no
CNGB1	chr16:57916110-58005020	1.08149	7.84925	2.85954	0.03145	0.581909	no
ZNF302	chr19:35168543-35177302	0.772348	7.77171	3.33091	0.0175	0.434206	no
RANBP17	chr5:170288873-170727019	1.25049	7.68257	2.6191	0.03205	0.585316	no
CYP1B1	chr2:38150329-38408997	1.33322	7.5728	2.50591	0.02345	0.508477	no
SRBD1	chr2:45615818-45839304	1.96839	7.51301	1.93237	0.02915	0.55982	no
LHX6	chr9:124964855-124991905	0.828654	7.47238	3.17273	0.01215	0.355669	no
SCARA5	chr8:27727398-27850244	0.505722	7.20355	3.83229	0.00805	0.295827	no
GAS6	chr13:114518602-114567046	1.04411	6.99908	2.7449	0.00535	0.239933	no
ST6GAL1	chr3:186648273-186796341	1.01635	6.82201	2.7468	0.00105	0.0840031	no
ABCG1	chr21:43619798-43717399	0.140947	6.6398	5.55791	0.0011	0.0872286	no
PTGER4	chr5:40679599-40693837	0.514332	6.62467	3.68708	0.00365	0.191909	no
TDRD9	chr14:104394798-104519004	0.0247558	6.59269	8.05696	0.016	0.415929	no
MIER3	chr5:56195867-56267502	1.32137	6.55766	2.31114	0.0311	0.578921	no
ZNF701	chr19:53030904-53090427	0.0979337	6.50889	6.05446	0.0009	0.0754888	no
ZNF808	chr19:53030904-53090427	0.0979337	6.50889	6.05446	0.0009	0.0754888	no
DNER	chr2:230222344-230579274	1.09749	6.45463	2.55612	0.0258	0.534861	no
OPLAH	chr8:145104029-145118735	1.67363	6.43433	1.94281	0.02955	0.564374	no
NES	chr1:156638554-156647189	0.479032	6.42085	3.74457	0.00385	0.198032	no
SEMA6D	chr15:47476297-48066420	0.358178	6.34196	4.14618	0.0003	0.033669	yes
AIM1L	chr1:26648349-26680621	0.279073	6.1787	4.46859	0.00205	0.133626	no
GLB1L2	chr11:134201767-134248235	0.151757	6.11655	5.33288	0.03415	0.608695	no
TRIM66	chr11:8633583-8693413	0.622628	5.95588	3.25787	0.0212	0.480404	no
HKDC1	chr10:70975088-71027904	0.718245	5.9119	3.04107	0.02915	0.55982	no
MLF1	chr3:158288951-158325041	0.882159	5.87367	2.73515	0.014	0.384502	no
FAM83H-AS1	chr8:144816309-144828507	0.973036	5.6936	2.54878	0.03565	0.616916	no
SPTBN4	chr19:40972147-41082370	0.0257681	5.59649	7.76279	0.00045	0.0448755	yes
BLID	chr11:121899062-121987031	1.27294	5.54743	2.12366	0.0376	0.627247	no
SEMA5A	chr5:9001885-9546187	0.0551363	5.51764	6.6449	0.00575	0.249669	no
ZNF611	chr19:53206065-53238326	0.62068	5.47959	3.14215	0.00135	0.10012	no
LPAR2	chr19:19734476-19739739	0.811789	5.31082	2.70976	0.02165	0.486603	no
PTGS2	chr1:186640922-186649559	0.725953	5.24774	2.85375	0.02165	0.486603	no
THRB	chr3:24158650-24541833	1.61618	5.19429	1.68434	0.0277	0.547137	no
B3GNT3	chr19:17905636-17924164	0.390277	5.17901	3.73011	0.0105	0.336212	no
MAP3K1	chr5:56111400-56191979	1.01193	4.93767	2.28671	0.016	0.415929	no
RP4-717I23.3	chr1:93615298-93835055	0.755353	4.77246	2.65951	0.0114	0.346085	no
HOXA-AS2	chr7:27145802-27197555	0.473927	4.65948	3.29743	0.01825	0.442496	no
RASSF2	chr20:4760668-4804291	1.14615	4.64727	2.01958	0.0308	0.576274	no
SYNGR3	chr16:2034207-2044276	0.279918	4.64534	4.05271	0.03605	0.616916	no
TSNARE1	chr8:143293440-143484601	0.134011	4.57425	5.09311	0.04	0.646841	no
GBP1	chr1:89518001-89531043	0.238263	4.44937	4.22297	0.0141	0.386541	no
NEIL1	chr15:75639295-75648087	0.553397	4.22335	2.932	0.0023	0.142957	no
ELMO3	chr16:67233013-67237932	0.0474713	4.18788	6.46302	0.01505	0.401824	no
ARHGAP42	chr11:100554892-100864663	0.495451	4.11066	3.05256	0.00785	0.292858	no
TMEM133	chr11:100554892-100864663	0.495451	4.11066	3.05256	0.00785	0.292858	no
EPCAM	chr2:47572296-47614740	0.0648929	4.07331	5.97199	0.02475	0.522962	no
ITGA7	chr12:56075329-56118489	0.160919	4.05534	4.65541	0.00015	0.0201479	yes
FOXN4	chr12:109715783-109747025	0.19437	3.94603	4.34352	0.04815	0.691788	no
ZNF321P	chr19:53430387-53541151	0.092472	3.86824	5.38652	5e-05	0.00831027	yes
ZNF816	chr19:53430387-53541151	0.092472	3.86824	5.38652	5e-05	0.00831027	yes
PLEKHF1	chr19:30155962-30166364	0.567888	3.77358	2.73226	0.04295	0.655628	no
ZNF530	chr19:58111252-58124090	0.25037	3.77281	3.91351	0.01165	0.350837	no
FAM92A1	chr8:94225530-94753245	0.903646	3.69789	2.03287	0.02725	0.546279	no
RYR2	chr1:237205504-237997288	0.179523	3.65467	4.3475	0.02205	0.491019	no
PAQR6	chr1:156213205-156217881	0.550007	3.63873	2.72591	0.0133	0.373941	no
DIP2C	chr10:320129-735683	0.410478	3.60498	3.13461	0.0057	0.248536	no
CATSPERB	chr14:92047039-92333880	0.652959	3.37384	2.36933	0.0266	0.542332	no
TC2N	chr14:92047039-92333880	0.652959	3.37384	2.36933	0.0266	0.542332	no
CERS4	chr19:8271619-8327305	0.188246	3.36329	4.15918	0.006	0.254393	no
CD101	chr1:117544381-117602112	0.158079	3.31509	4.39033	0.0389	0.639305	no
ZNF140	chr12:133656423-133684130	0.277088	3.31296	3.57971	0.00295	0.166716	no
DOCK8	chr9:213107-746105	0.176097	3.29688	4.22666	0.0107	0.338683	no
CAMSAP3	chr19:7660787-7683190	0.455603	3.27789	2.84692	0.0463	0.678777	no
SPOCD1	chr1:32254730-32281652	0.438935	3.2234	2.8765	0.0041	0.206413	no
MAP3K7CL	chr21:30449791-30548210	0.341233	3.22214	3.23919	0.02555	0.53262	no
PLCH2	chr1:2357418-2436969	0.137885	3.2124	4.54211	0.0026	0.154769	no
PTPRH	chr19:55692615-55720874	0.122698	3.0955	4.65699	0.00705	0.277169	no
SULT4A1	chr22:44220388-44258398	0.387788	3.07947	2.98934	0.02055	0.47257	no
CACHD1	chr1:64936427-65158741	0.501123	3.05624	2.60852	0.0181	0.440942	no
CELF2	chr10:11047258-11378674	0.0142593	3.03361	7.73299	0.0002	0.0246578	yes
NEO1	chr15:73344050-73597547	0.175612	3.02696	4.10741	0.0035	0.186343	no
Down-regulated gene (RPKM≥3 in shNC) expression in shNrf1 versus shNC-HepG2 cells
KRT7	chr12:52626303-52702947	1400.3	474.314	-1.56182	0.01515	0.403219	no
KCTD14	chr11:77726760-77791265	1238.17	372.333	-1.73354	0.0075	0.285878	no
NDUFC2	chr11:77726760-77791265	1238.17	372.333	-1.73354	0.0075	0.285878	no
NDUFC2-KCTD14	chr11:77726760-77791265	1238.17	372.333	-1.73354	0.0075	0.285878	no
SEC61G	chr7:54819939-54872621	1938.16	339.846	-2.51174	5e-05	0.00831027	yes
ALPP	chr2:233243243-233247599	909.491	321.23	-1.50145	0.04015	0.648335	no
H19	chr11:2016403-2022700	10726.8	306.819	-5.12769	0.00215	0.137361	no
CLU	chr8:27454433-27472548	967.658	283.045	-1.77347	0.04335	0.658239	no
ACADVL	chr17:7093208-7137864	708.659	229.001	-1.62974	0.04605	0.677169	no
RRM1	chr11:4115936-4160108	446.533	166.602	-1.42236	0.0256	0.533087	no
S100P	chr4:6694795-6698897	612.092	130.304	-2.23187	0.0126	0.36341	no
SCARB1	chr12:125261401-125367214	354.89	127.305	-1.47908	0.0368	0.621808	no
MT2A	chr16:56642110-56643409	434.75	112.205	-1.95405	0.0095	0.320601	no
SLC16A3	chr17:80176043-80231607	284.739	90.5711	-1.65252	0.02505	0.526093	no
LY6E	chr8:144063154-144105249	285.325	84.3626	-1.75793	0.0037	0.193559	no
PTRF	chr17:40554469-40575535	233.871	81.6157	-1.51879	0.0121	0.35482	no
NDRG1	chr8:134249411-134314265	410.362	80.4306	-2.35108	0.0012	0.0921831	no
BACE2	chr21:42539420-42654456	252.302	74.7062	-1.75585	0.0252	0.528176	no
LAMP1	chr13:113951555-113978061	159.271	70.6263	-1.1732	0.04135	0.649171	no
TMSB4X	chrX:12993226-12995346	171.645	66.3917	-1.37035	0.04265	0.653336	no
COASY	chr17:40688189-40718295	158.007	61.4689	-1.36205	0.0458	0.675699	no
NAGLU	chr17:40688189-40718295	158.007	61.4689	-1.36205	0.0458	0.675699	no
AP2B1	chr17:33901813-34053436	155.06	59.8544	-1.3733	0.0165	0.422987	no
PSMD3	chr17:38137049-38154213	144.414	59.0409	-1.29042	0.033	0.595105	no
RHOG	chr11:3848207-3862213	369.653	58.7741	-2.65292	5e-05	0.00831027	yes
ATP1B1	chr1:169074934-169337205	141.468	56.7191	-1.31857	0.04615	0.678049	no
CDC25B	chr20:3767577-3786767	127.685	56.1588	-1.18501	0.04875	0.695528	no
WISP2	chr20:43285091-43379675	195.011	54.502	-1.83918	0.01135	0.34511	no
PLA2G16	chr11:63339546-63389143	415.41	51.993	-2.99815	5e-05	0.00831027	yes
NFE2L1	chr17:46125690-46138873	199.843	50.7341	-1.97784	0.01735	0.43244	no
MYO1C	chr17:1367391-1396106	110.124	49.2496	-1.16095	0.0463	0.678777	no
YAP1	chr11:101978616-102104154	158.105	48.2243	-1.71305	0.007	0.27641	no
FSTL3	chr19:676391-683387	153.16	47.7285	-1.68212	0.0099	0.327476	no
EHD2	chr19:48110780-48246397	115.492	47.0686	-1.29495	0.04015	0.648335	no
TK1	chr17:76169947-76183314	133.669	46.6135	-1.51985	0.01765	0.436086	no
GBAS	chr7:55954969-56067874	334.083	46.5446	-2.84352	5e-05	0.00831027	yes
MRPS17	chr7:55954969-56067874	334.083	46.5446	-2.84352	5e-05	0.00831027	yes
ZNF713	chr7:55954969-56067874	334.083	46.5446	-2.84352	5e-05	0.00831027	yes
EGFR	chr7:55086526-55324313	339.574	46.4889	-2.86877	0.0001	0.0148163	yes
C6orf106	chr6:34555054-34665247	124.794	45.3339	-1.46089	0.0197	0.460946	no
DANCR	chr4:53578596-53586998	142.939	43.8916	-1.70338	0.0146	0.394013	no
USP11	chrX:47092088-47107728	124.06	43.5617	-1.50991	0.01165	0.350837	no
NPNT	chr4:106473776-106943635	121.063	43.003	-1.49325	0.0487	0.695328	no
PIN1	chr19:9945932-9960361	109.242	41.3697	-1.40088	0.04985	0.703423	no
CBR1	chr21:37402367-37498938	104.022	41.152	-1.33785	0.0399	0.646151	no
NNMT	chr11:113930314-114227293	501.968	39.0472	-3.6843	0.00015	0.0201479	yes
ISG15	chr1:948802-949920	185.804	38.9037	-2.2558	0.00355	0.188411	no
STAT3	chr17:40465330-40540586	183.3	37.6175	-2.28473	0.0041	0.206413	no
MYEOV2	chr2:241065979-241076224	127.496	36.8634	-1.79019	0.029	0.55797	no
PER1	chr17:8043788-8066864	88.7771	36.5631	-1.2798	0.04055	0.648808	no
VAMP2	chr17:8043788-8066864	88.7771	36.5631	-1.2798	0.04055	0.648808	no
PGAP2	chr11:3686715-3847677	236.085	33.7529	-2.80622	0.00595	0.253466	no
STK25	chr2:242295657-242449145	145.936	33.4552	-2.12504	0.02125	0.480731	no
C1QTNF6	chr22:37521877-37595425	137.467	32.8083	-2.06695	0.00675	0.27025	no
SPECC1	chr17:19912656-20306870	152.413	30.4035	-2.32568	0.0058	0.250471	no
HTRA1	chr10:124221040-124274724	102.484	30.2267	-1.76151	0.01015	0.332489	no
GABARAPL1	chr12:10365056-10375730	107.23	28.7144	-1.90086	0.0093	0.317259	no
TUBG1	chr17:40731504-40767252	94.6707	28.4913	-1.7324	0.037	0.623395	no
OSBPL5	chr11:3108345-3187969	479.484	27.3775	-4.13042	5e-05	0.00831027	yes
DBNL	chr7:44084229-44109055	74.8733	26.725	-1.48626	0.02315	0.505354	no
CYTH1	chr17:76670070-76778379	76.7957	26.5097	-1.5345	0.04585	0.675699	no
ENTPD4	chr8:23154409-23315208	75.2048	25.8889	-1.53849	0.01165	0.350837	no
LOXL2	chr8:23154409-23315208	75.2048	25.8889	-1.53849	0.01165	0.350837	no
EPHX1	chr1:225997793-226070069	102.442	23.3489	-2.13338	0.04555	0.675106	no
ENO2	chr12:6976282-7032862	74.4458	22.7982	-1.70727	0.046	0.676802	no
LRRC23	chr12:6976282-7032862	74.4458	22.7982	-1.70727	0.046	0.676802	no
CAV1	chr7:116164838-116201233	66.8907	21.6441	-1.62783	0.0291	0.559257	no
ANXA6	chr5:150479740-150537443	123.369	21.5751	-2.51555	0.0035	0.186343	no
PSPH	chr7:56077886-56119297	93.0426	21.4198	-2.11895	0.00605	0.255391	no
BLMH	chr17:28565758-28619074	91.2898	21.303	-2.09939	0.00445	0.216453	no
MCAM	chr11:119179240-119192231	82.756	20.4318	-2.01805	0.00065	0.0593054	no
ID3	chr1:23884408-23886285	74.2296	19.6874	-1.91472	0.03805	0.631868	no
MARCKS	chr6:114178540-114184648	51.5401	19.5517	-1.3984	0.01955	0.458787	no
APEX2	chrX:55026701-55057497	56.2571	19.0947	-1.55887	0.02795	0.549904	no
RAB31	chr18:9708161-9862548	73.0668	18.3248	-1.99542	0.0024	0.146942	no
H2AFJ	chr12:14927269-14930936	131.404	17.6241	-2.89839	0.00285	0.16325	no
IGF1R	chr15:99192144-99675799	63.2798	17.6088	-1.84545	0.03065	0.574103	no
TTYH3	chr7:2671584-2704436	43.9679	17.2503	-1.34983	0.0254	0.531132	no
MET	chr7:116312443-116438440	41.3129	16.783	-1.29959	0.04965	0.702288	no
CDKN3	chr14:54863566-54887110	72.0553	16.5272	-2.12426	0.0258	0.534861	no
FLJ20373	chr2:102313311-102511152	43.0881	16.1103	-1.4193	0.02705	0.546279	no
MAP4K4	chr2:102313311-102511152	43.0881	16.1103	-1.4193	0.02705	0.546279	no
TEAD4	chr12:3068495-3155180	41.9429	15.3606	-1.44919	0.04905	0.697158	no
OASL	chr12:121456982-121477045	66.6718	15.3245	-2.12124	0.0021	0.135512	no
CDC42EP4	chr17:71279731-71308314	34.5368	14.9524	-1.20776	0.0474	0.68634	no
PDLIM1	chr10:96997328-97050781	91.5317	14.7463	-2.63392	0.00045	0.0448755	yes
COMT	chr22:19863039-20004331	96.0458	14.4087	-2.73678	0.0114	0.346085	no
METTL7A	chr12:51317254-51326300	98.4863	14.3864	-2.77522	5e-05	0.00831027	yes
CDKN1A	chr6:36644304-36655116	68.735	14.244	-2.27069	0.00105	0.0840031	no
DTYMK	chr2:242615156-242626406	80.3002	14.0193	-2.51799	0.01035	0.334277	no
SCARA3	chr8:27491384-27534293	39.4775	13.5855	-1.53897	0.0104	0.334277	no
AFAP1	chr4:7755816-7942022	50.744	13.5098	-1.90923	0.00205	0.133626	no
TOP3A	chr17:18173297-18218321	31.0412	13.4219	-1.2096	0.0427	0.653436	no
PHGDH	chr1:120202420-120286838	122.823	13.2155	-3.21628	5e-05	0.00831027	yes
DUSP14	chr17:35849936-35873603	41.9744	13.1052	-1.67937	0.02715	0.546279	no
TNFSF9	chr19:6531009-6535931	94.6377	13.0579	-2.85749	0.00025	0.0291721	yes
IER5L	chr9:131937834-131972827	34.2353	12.8349	-1.41541	0.03455	0.612995	no
PAPSS2	chr10:89367741-89507503	42.645	12.8179	-1.73422	0.0427	0.653436	no
NDRG3	chr20:35280168-35374533	34.7168	12.557	-1.46714	0.0432	0.657439	no
FBXL5	chr4:15606161-15739936	48.2542	12.3005	-1.97194	0.0237	0.510841	no
GATA2	chr3:128198269-128221191	37.9286	12.1408	-1.64342	0.03795	0.630827	no
C9orf3	chr9:97488982-97849490	45.0405	11.85	-1.92634	0.0311	0.578921	no
DGKD	chr2:234263152-234380750	46.8522	11.8153	-1.98746	0.0427	0.653436	no
DHTKD1	chr10:12110970-12165224	44.4913	11.6713	-1.93056	0.0265	0.542332	no
AIF1L	chr9:133971862-133998539	39.5813	11.6462	-1.76496	0.04475	0.669565	no
F11R	chr1:160965000-161008780	39.4893	11.6006	-1.76726	0.03645	0.618058	no
TSTD1	chr1:160965000-161008780	39.4893	11.6006	-1.76726	0.03645	0.618058	no
THAP4	chr2:242523819-242613272	35.5262	11.5065	-1.62644	0.0334	0.600156	no
TP53I3	chr2:24299395-24424567	34.4567	10.6898	-1.68855	0.04905	0.697158	no
LDHAP7	chr2:84743578-85046713	35.2572	10.491	-1.74876	0.0414	0.649342	no
COPS8	chr2:237968076-238009109	37.4479	10.2899	-1.86365	0.0123	0.357658	no
SLC27A2	chr15:50150434-50528592	53.8401	10.127	-2.41048	0.0014	0.103093	no
WIPF1	chr2:175411868-175639555	50.7809	10.0574	-2.33603	0.0045	0.217944	no
ARHGAP23	chr17:36584661-36668628	27.4815	9.64259	-1.51097	0.0154	0.405007	no
CBS	chr21:44473300-44497053	31.3637	9.55701	-1.71446	0.01055	0.336537	no
ITM2C	chr2:231729353-231743963	33.4603	9.45585	-1.82317	0.02625	0.540953	no
PLOD2	chr3:145781828-145881440	47.3184	8.81173	-2.42491	0.0123	0.357658	no
PHLDB1	chr11:118477154-118550399	31.019	8.66193	-1.84039	0.00255	0.152802	no
ERMP1	chr9:5629024-5833117	32.0732	8.60483	-1.89815	0.00705	0.277169	no
EMP1	chr12:13349649-13369708	26.7071	8.54472	-1.64412	0.01265	0.364075	no
LANCL1	chr2:211189482-211342376	28.6476	8.2276	-1.79987	0.0242	0.516021	no
NCOA7	chr6:126102306-126252266	32.0697	8.18718	-1.96977	0.00615	0.258723	no
TRIM68	chr11:4619901-4629489	43.1892	8.13311	-2.40879	0.00495	0.228751	no
LIMA1	chr12:50569570-50677329	42.1614	8.10132	-2.37969	0.00235	0.145063	no
LRRFIP1	chr2:238536218-238751451	26.6348	8.05771	-1.72487	0.0102	0.333239	no
RBM44	chr2:238536218-238751451	26.6348	8.05771	-1.72487	0.0102	0.333239	no
DIS3L2	chr2:232825954-233209060	29.5482	7.93399	-1.89695	0.0403	0.648808	no
CTNNAL1	chr9:111696460-111775809	23.6847	7.47576	-1.66366	0.04825	0.692268	no
ADAMTSL4	chr1:150521039-150533413	43.008	7.33442	-2.55185	0.0016	0.112487	no
ZNF195	chr11:3357950-3400448	18.2939	7.24461	-1.33638	0.0384	0.635182	no
DHRS11	chr17:34948227-34957235	53.9952	7.14257	-2.91832	0.00815	0.297962	no
NUPR1	chr16:28548605-28550495	108.178	7.13471	-3.92241	0.0098	0.325682	no
NECAP1	chr12:8234806-8250367	29.4349	7.07016	-2.05771	0.0136	0.378829	no
MICALL1	chr22:38301663-38338829	21.3605	7.02654	-1.60406	0.0394	0.642753	no
AFF1	chr4:87797357-88062206	26.1251	6.59116	-1.98683	0.00435	0.21351	no
SLC35F2	chr11:107661650-107799019	24.3467	6.45749	-1.91468	0.0071	0.277922	no
SECTM1	chr17:80278899-80291950	41.3706	6.31512	-2.71172	0.01035	0.334277	no
SH3BP2	chr4:2794749-2842825	21.089	6.21278	-1.76318	0.0237	0.510841	no
NCS1	chr9:132934856-132999583	45.8623	5.84959	-2.9709	0.0002	0.0246578	yes
TNS4	chr17:38627897-38657885	75.807	5.68893	-3.7361	5e-05	0.00831027	yes
GAA	chr17:78075354-78093678	18.8264	5.46072	-1.78559	0.0303	0.570871	no
CYBRD1	chr2:172378756-172414643	17.0197	5.45346	-1.64196	0.01795	0.439321	no
SERPINE2	chr2:224839828-224904036	47.8365	5.44503	-3.1351	0.00065	0.0593054	no
ARRB1	chr11:74974163-75062873	23.6455	5.366	-2.13964	0.00995	0.328246	no
PYGB	chr20:25228704-25371619	20.1163	5.31697	-1.91969	0.03475	0.613083	no
PEX6	chr6:42928495-42946958	17.0231	5.20866	-1.70851	0.01745	0.433364	no
RUSC2	chr9:35490123-35563896	13.2749	5.15208	-1.36548	0.038	0.631348	no
PRR5L	chr11:36317837-36486771	57.7323	4.89748	-3.55927	0.0006	0.05576	no
IFT172	chr2:27665232-27712656	14.4017	4.78338	-1.59014	0.0326	0.591127	no
COX10	chr17:13659794-14111994	17.8696	4.77424	-1.90416	0.01815	0.440942	no
CERK	chr22:47080240-47134158	14.5643	4.68866	-1.63519	0.0185	0.445997	no
OLR1	chr12:10310727-10344400	30.9894	4.67432	-2.72895	0.00595	0.253466	no
MYO1B	chr2:192093890-192290115	16.4526	4.65944	-1.82008	0.00775	0.290652	no
GIPC3	chr19:3585435-3593539	22.7791	4.60948	-2.30503	0.0056	0.246804	no
SEMA3C	chr7:80371852-80551675	12.4517	4.45367	-1.48328	0.034	0.606822	no
GJC1	chr17:42875815-42908184	11.0205	4.37125	-1.33407	0.0397	0.644767	no
PALM	chr19:708952-748329	18.4249	4.28054	-2.10579	0.0097	0.325078	no
SIK2	chr11:111473114-111637151	23.25	4.07262	-2.5132	0.00185	0.12406	no
VOPP1	chr7:55503748-55640681	40.1881	3.96634	-3.34089	5e-05	0.00831027	yes
FAM78A	chr9:134133462-134151934	12.1303	3.77807	-1.68289	0.04805	0.691233	no
DTNB	chr2:25600066-25896503	31.9698	3.74164	-3.09496	0.003	0.168066	no
TPBG	chr6:83072922-83080545	12.2375	3.72031	-1.71781	0.03985	0.645651	no
IFT27	chr22:37154245-37172300	17.4004	3.66024	-2.24911	0.04035	0.648808	no
GRAMD1B	chr11:123396343-123498482	32.8333	3.64578	-3.17086	0.00125	0.0945194	no
SDC2	chr8:97505578-97624000	25.1307	3.50246	-2.84301	0.00595	0.253466	no
NEDD9	chr6:11173684-11382581	10.3379	3.38938	-1.60885	0.0295	0.563658	no
TJP2	chr9:71736208-71870124	14.0047	3.38489	-2.04873	0.0057	0.248536	no
TGFBR1	chr9:101866319-101916474	12.7997	3.32018	-1.94677	0.0046	0.220104	no
HS1BP3	chr2:20760207-20850849	10.232	3.14713	-1.70098	0.0468	0.682774	no
IGF2BP2	chr3:185361526-185542844	9.63808	3.1359	-1.61987	0.0383	0.633993	no
MRC2	chr17:60704636-60770958	81.6958	3.08698	-4.726	0.00035	0.0377444	yes
HEG1	chr3:124684553-124774802	23.4963	2.95841	-2.98954	0.0007	0.0628906	no
TINCR	chr19:5558177-5568045	24.6433	2.92903	-3.0727	0.0007	0.0628906	no
ANKRD37	chr4:186317174-186347139	36.4563	2.90026	-3.65191	0.0429	0.655235	no
MALT1	chr18:56337711-56421709	15.3592	2.86686	-2.42156	0.0074	0.283667	no
SLC17A5	chr6:74303101-74363878	9.76224	2.7427	-1.83162	0.04045	0.648808	no
RDH10	chr8:74202505-74268696	23.0588	2.63544	-3.1292	0.00145	0.105057	no
GDF15	chr19:18485540-18499988	12.9521	2.45188	-2.40122	0.02085	0.476066	no
ENDOV	chr17:78234664-78411886	20.6949	2.34965	-3.13876	0.00345	0.184773	no
FAM195B	chr17:79780260-79791178	12.5492	2.34546	-2.41966	0.023	0.503871	no
SH3KBP1	chrX:19552092-19905719	35.791	2.33605	-3.93745	0.00915	0.315326	no
GPR56	chr16:57644563-57698944	13.5121	2.30634	-2.55058	5e-05	0.00831027	yes
MAPRE3	chr2:27070614-27250064	8.81605	2.23673	-1.97874	0.0371	0.623977	no
VGLL3	chr3:86987118-87040269	12.1852	2.21521	-2.45961	0.0009	0.0754888	no
DIXDC1	chr11:111797867-111893308	7.92937	2.20787	-1.84455	0.03935	0.642325	no
CACYBPP2	chr2:184472169-184472847	22.059	2.17968	-3.33918	0.04	0.646841	no
GRB10	chr7:50657759-50861159	13.0157	2.15308	-2.59578	0.00045	0.0448755	yes
PTK2B	chr8:27168998-27316903	7.62701	2.13028	-1.84008	0.0305	0.572564	no
RARRES3	chr11:63304280-63313934	56.6699	2.09651	-4.75652	0.00435	0.21351	no
HTR1D	chr1:23516267-23521492	14.7376	2.05593	-2.84164	0.0128	0.367141	no
LURAP1L	chr9:12685438-12822130	16.1218	2.03124	-2.98858	0.0205	0.471821	no
MB	chr22:36002810-36033998	18.0131	1.97538	-3.18884	0.00495	0.228751	no
PKP2	chr12:32943678-33049774	8.4908	1.93717	-2.13195	0.0223	0.494387	no
ADD3	chr10:111756125-111895323	9.32848	1.89171	-2.30195	0.03825	0.633554	no
LHFPL2	chr5:77781037-78065844	6.50086	1.86796	-1.79916	0.0265	0.542332	no
TMEM158	chr3:45265755-45267770	8.95085	1.86762	-2.26082	0.03815	0.632518	no
CCL5	chr17:34195970-34212867	16.9078	1.86083	-3.18368	0.0076	0.288065	no
STEAP4	chr7:87834432-87936206	30.7084	1.83603	-4.06398	0.0184	0.445175	no
SLC2A3	chr12:8071825-8088871	19.7065	1.82869	-3.42979	0.0161	0.416286	no
CAPN10	chr2:241526132-241570676	6.5847	1.81428	-1.85972	0.02305	0.504149	no
GPR35	chr2:241526132-241570676	6.5847	1.81428	-1.85972	0.02305	0.504149	no
PJA1	chrX:68380693-68385636	7.86612	1.78215	-2.14203	0.02695	0.54597	no
SLC39A11	chr17:70642087-71088851	5.71591	1.77999	-1.68311	0.0309	0.577266	no
ALPI	chr2:233320832-233324742	163.576	1.76162	-6.53692	0.00035	0.0377444	yes
DNMT3A	chr2:25455844-25565459	5.76011	1.75226	-1.71688	0.03855	0.636183	no
RAB20	chr13:111175416-111214080	8.13241	1.64908	-2.30202	0.04185	0.649342	no
SPINK13	chr5:147647742-147763346	14.6402	1.59998	-3.19381	0.04045	0.648808	no
DHRS3	chr1:12627936-12677737	40.6542	1.59384	-4.67282	0.00125	0.0945194	no
CEP57L1	chr6:109416312-109485750	7.55492	1.57681	-2.2604	0.01065	0.338528	no
C17orf97	chr17:254325-273510	9.49797	1.55613	-2.60966	0.0325	0.589867	no
USP2	chr11:119225924-119252436	7.96243	1.54173	-2.36866	0.0235	0.508477	no
ZNF44	chr19:12305829-12405702	15.8357	1.53916	-3.36296	0.00825	0.300357	no
STAMBPL1	chr10:90639490-90775542	7.87395	1.46172	-2.42942	0.04	0.646841	no
DNAJC6	chr1:65713901-65881689	6.45325	1.43775	-2.16622	0.01145	0.346902	no
CHN1	chr2:175664090-175870097	13.4979	1.41795	-3.25085	0.0044	0.214794	no
C11orf74	chr11:36532258-36694823	20.7374	1.39076	-3.89829	0.0056	0.246804	no
PPP2R2B	chr5:145942788-146464347	9.75625	1.37943	-2.82225	0.0015	0.107755	no
PPP1R3C	chr10:93388198-93392811	7.01559	1.37651	-2.34955	0.0372	0.624196	no
CHST11	chr12:104849072-105155792	9.77914	1.36202	-2.84396	0.0112	0.342918	no
MPP2	chr17:41952724-41987068	5.63046	1.35485	-2.05512	0.0048	0.223501	no
MFI2	chr3:196715491-196756687	12.1417	1.33582	-3.18418	0.01675	0.425681	no
MYPN	chr10:69865652-69971805	59.4003	1.28408	-5.53167	5e-05	0.00831027	yes
MAL2	chr8:120177272-120259088	19.5626	1.2702	-3.94497	0.00085	0.0727399	no
SLC43A2	chr17:1472560-1532180	11.3034	1.26996	-3.15391	0.0099	0.327476	no
MAN1A1	chr6:119498373-119670926	4.3272	1.2107	-1.83759	0.0489	0.696712	no
PLAT	chr8:42032235-42065242	4.54829	1.20528	-1.91595	0.0476	0.688277	no
VAV3	chr1:108113781-108537229	22.6081	1.09654	-4.3658	0.0004	0.0412911	yes
KIAA1377	chr11:101761404-101871789	7.62022	1.09297	-2.80157	0.04325	0.657681	no
ZFP90	chr16:68563992-68623415	4.0135	1.0763	-1.89879	0.0186	0.446517	no
SCLY	chr2:238875468-239008055	75.5112	1.06488	-6.14792	5e-05	0.00831027	yes
UBE2F	chr2:238875468-239008055	75.5112	1.06488	-6.14792	5e-05	0.00831027	yes
UBE2F-SCLY	chr2:238875468-239008055	75.5112	1.06488	-6.14792	5e-05	0.00831027	yes
NOMO3	chr16:16326351-16388668	17.6948	1.03179	-4.1001	0.00195	0.128408	no
RGS20	chr8:54764367-54871863	7.82167	1.0182	-2.94146	0.02885	0.556988	no
GAD1	chr2:171669722-171717661	8.03753	1.01524	-2.98493	0.00695	0.27524	no
GLP2R	chr17:9725522-9795477	51.4505	1.00821	-5.67331	0.0031	0.172098	no
KIAA1161	chr9:34366667-34376851	3.94958	0.985671	-2.00252	0.0397	0.644767	no
CDH3	chr16:68670091-68756519	27.4805	0.940801	-4.86837	0.0207	0.474002	no
NXPH4	chr12:57610577-57620232	12.724	0.880938	-3.85236	0.01625	0.419122	no
HRASLS2	chr11:63320241-63332341	11.3135	0.873527	-3.69505	0.04525	0.67243	no
ST3GAL5	chr2:86066266-86116137	5.53846	0.836307	-2.72738	0.00255	0.152802	no
MAPK4	chr18:48086447-48258194	14.502	0.822538	-4.14003	0.0007	0.0628906	no
INPP5J	chr22:31518716-31530682	5.832	0.822304	-2.82625	0.00375	0.195117	no
SUSD2	chr22:24577226-24585142	24.2345	0.821858	-4.88203	0.0008	0.0695624	no
NGEF	chr2:233562008-233880595	19.3267	0.808594	-4.57904	0.0031	0.172098	no
SERPINB5	chr18:61143993-61172318	16.195	0.80132	-4.33702	0.00025	0.0291721	yes
PITX2	chr4:111538578-111563279	9.80063	0.765243	-3.67888	0.00285	0.16325	no
FIBCD1	chr9:133777750-133820907	16.4706	0.743937	-4.46857	0.0077	0.290065	no
RERG	chr12:15260716-15750333	8.05042	0.729948	-3.4632	0.00525	0.237498	no
FAM129A	chr1:184759857-184943682	10.6578	0.726667	-3.87448	5e-05	0.00831027	yes
LPHN1	chr19:14247990-14316999	5.82056	0.711346	-3.03254	0.0173	0.431622	no
ZMAT3	chr3:178735010-178790067	8.42069	0.708358	-3.57139	0.00155	0.109944	no
ZNF488	chr10:48355023-48373866	5.39596	0.707673	-2.93072	0.01115	0.342918	no
COBLL1	chr2:165510133-165705844	4.66525	0.698758	-2.73909	0.00055	0.0525964	no
DPYSL3	chr5:146770373-146889692	23.3933	0.691676	-5.07985	0.00465	0.221477	no
FGFR3	chr4:1795033-1810599	5.80272	0.69078	-3.07043	0.02545	0.531355	no
RAB17	chr2:238482964-238510257	30.1871	0.673226	-5.4867	0.0007	0.0628906	no
BOK	chr2:242483817-242513546	6.07874	0.64759	-3.23062	0.02805	0.550669	no
EGLN3	chr14:34393436-34931980	14.604	0.64008	-4.51197	0.0067	0.269366	no
SERPINI1	chr3:167453030-167543356	4.74599	0.619109	-2.93845	0.04935	0.699803	no
HSPA12A	chr10:118423206-118502085	3.00329	0.618129	-2.28056	0.02175	0.487149	no
FAP	chr2:163016271-163101661	6.64062	0.616147	-3.42997	0.01655	0.423222	no
CORO6	chr17:27887564-28513493	3.75576	0.605472	-2.63297	0.0373	0.62502	no
IL1RAP	chr3:190231839-190375843	13.1346	0.567127	-4.53356	5e-05	0.00831027	yes
OLFML2A	chr9:127539436-127577165	3.73661	0.55856	-2.74195	0.01045	0.335405	no
PPFIBP2	chr11:7534528-7678358	7.34495	0.537786	-3.77165	0.0019	0.125852	no
STARD8	chrX:67867507-67945684	3.2974	0.524182	-2.65319	0.03705	0.623926	no
IFNWP19	chr9:21454278-21559808	8.7809	0.51626	-4.0882	0.03325	0.597938	no
C9orf47	chr9:91605777-91619925	5.58888	0.513028	-3.44545	0.01915	0.452702	no
S1PR3	chr9:91605777-91619925	5.58888	0.513028	-3.44545	0.01915	0.452702	no
PRSS56	chr2:233384863-233390425	182.128	0.482494	-8.56022	0.0088	0.308457	no
IFI27	chr14:94571181-94583033	3.04025	0.406035	-2.90452	0.0204	0.470642	no
SLC7A8	chr14:23594503-23652883	5.51685	0.400961	-3.78231	0.00185	0.12406	no
TNS1	chr2:218664511-218871067	38.9297	0.394172	-6.6259	5e-05	0.00831027	yes
PLEKHA4	chr19:49340353-49371889	3.67038	0.391049	-3.23051	0.0015	0.107755	no
UBASH3B	chr11:122526382-122685188	3.87558	0.377846	-3.35854	0.0161	0.416286	no
AQP1	chr7:30692199-30965131	3.87563	0.375399	-3.36794	0.0012	0.0921831	no
FAM188B	chr7:30692199-30965131	3.87563	0.375399	-3.36794	0.0012	0.0921831	no
INMT	chr7:30692199-30965131	3.87563	0.375399	-3.36794	0.0012	0.0921831	no
INMT-FAM188B	chr7:30692199-30965131	3.87563	0.375399	-3.36794	0.0012	0.0921831	no
SLC1A3	chr5:36606456-36725297	13.573	0.37524	-5.17678	5e-05	0.00831027	yes
FOXP1	chr3:71003843-71633140	19.3609	0.367034	-5.72109	5e-05	0.00831027	yes
ACTA2	chr10:90639490-90775542	11.5255	0.347134	-5.05319	0.01295	0.369326	no
RASL10B	chr17:34058667-34070540	6.54118	0.344283	-4.24788	0.02405	0.513552	no
GALNT6	chr12:51745030-51902980	10.7087	0.337868	-4.98618	0.0001	0.0148163	yes
PHYHIP	chr8:22077221-22089854	3.76944	0.332478	-3.50302	0.04585	0.675699	no
ANKRD2	chr10:99332197-99343641	7.19936	0.324626	-4.47102	0.0442	0.664796	no
CPVL	chr7:29019582-29603286	18.3412	0.292592	-5.97006	0.0026	0.154769	no
MAP1B	chr5:71403060-71505417	23.505	0.284666	-6.36755	5e-05	0.00831027	yes
HPGD	chr4:175411327-175444305	5.17122	0.2829	-4.19214	0.0004	0.0412911	yes
BCAT1	chr12:24964248-25113092	15.319	0.272962	-5.81048	0.00485	0.225286	no
AKR1C2	chr10:5029966-5060223	13.316	0.269118	-5.62878	0.00345	0.184773	no
QPRT	chr16:29674299-29710020	57.269	0.264028	-7.76092	0.00615	0.258723	no
SPN	chr16:29674299-29710020	57.269	0.264028	-7.76092	0.00615	0.258723	no
CD70	chr19:6581645-6604114	75.3074	0.254366	-8.20974	0.0202	0.467945	no
ALPK2	chr18:56148478-56296189	17.6699	0.252751	-6.12744	0.0231	0.504671	no
GPR64	chrX:19007426-19140755	6.04562	0.237124	-4.67217	5e-05	0.00831027	yes
C1QTNF1	chr17:77015290-77045870	13.5094	0.194042	-6.12145	0.00035	0.0377444	yes
CORO1A	chr16:30194147-30200397	4.4966	0.184156	-4.60984	0.0204	0.470642	no
REEP2	chr5:137774705-137782658	3.10318	0.183082	-4.08318	0.0119	0.351719	no
COL15A1	chr9:101705460-101833069	7.72663	0.177656	-5.44268	0.00655	0.266266	no
PLCB4	chr20:9049409-9461889	3.47389	0.175658	-4.30571	0.00155	0.109944	no
SLFN12	chr17:33737670-33760302	5.25744	0.171709	-4.93632	0.02195	0.489761	no
VIT	chr2:36923832-37041935	8.07546	0.16478	-5.61493	0.02165	0.486603	no
MPP7	chr10:28339921-28623415	11.4382	0.161414	-6.14696	0.00025	0.0291721	yes
ASB1	chr2:239335382-239360891	17.2433	0.13925	-6.95221	0.0029	0.164856	no
PLS1	chr3:142315228-142432506	3.18294	0.118379	-4.74888	0.0003	0.033669	yes
PTPN13	chr4:87515467-87736324	3.30272	0.115136	-4.84224	0.0083	0.300357	no
KCND1	chrX:48818638-48827976	3.9999	0.110948	-5.17201	0.0277	0.547137	no
CGREF1	chr2:27309614-27341995	11.2448	0.0857137	-7.03551	0.00215	0.137361	no
ARNT2	chr15:80696691-80890278	15.7125	0.0821744	-7.57901	0.00095	0.0777992	no
TTLL7	chr1:84330710-84464833	11.2061	0.0799711	-7.13058	0.00705	0.277169	no
PZP	chr12:9300058-9360966	9.48525	0.0722502	-7.03654	0.0064	0.261981	no
ABCA8	chr17:66863432-66951533	5.28677	0.0599599	-6.46224	0.00145	0.105057	no
PDE3B	chr11:14665268-14893103	5.6592	0.0542765	-6.70413	0.0461	0.677609	no
FZD6	chr8:104133259-104345094	7.28789	0.0521224	-7.12745	0.0072	0.279328	no
LAD1	chr1:201328135-201368736	3.2297	0.0440541	-6.19598	5e-05	0.00831027	yes
TNNT2	chr1:201328135-201368736	3.2297	0.0440541	-6.19598	5e-05	0.00831027	yes
VSTM2A	chr7:54610017-54639419	8.58285	0.0305876	-8.13236	0.0092	0.316192	no
C1orf21	chr1:184356191-184598154	7.53579	0.0280073	-8.07181	0.0281	0.55101	no
SLFN11	chr17:33677323-33700720	19.697	0.02011	-9.93585	0.0002	0.0246578	yes
ALG1L13P	chr8:8086116-8102387	8.40287	8.87579e-05	-16.5306	0.02235	0.494846	no
