## Supplemental Table S1-S8 for "Nrf1 is endowed with a dominant tumor-repressing effect onto the Wnt/β-Catenin-dependent and -independent signaling networks in the human liver cancer": Table S6_Figure9A&S5A.xlsx

### Sheet: Sheet1
Symbol	GeneID	shNC-RPKM	shNrf1-RPKM	HEA157-RPKM	log2 Ratio(shNrf1/shNC)	shNrf1-P-value	shNrf1-FDR	log2 Ratio(HEA157/shNC)	HEA157-P-value	HEA157-FDR	Description
AGRN	375790	24.8465	54.0101	19.3415	1.12019	3.68668e-159	2.74807e-157	-0.361346	7.57236e-12	7.08785e-11	agrin
AKAP12	9590	2.79497	6.11668	4.20191	1.12991	1.60193e-22	1.45653e-21	0.588211	2.47222e-06	1.33612e-05	A kinase (PRKA) anchor protein 12
ANKRD36	375248	0.71419	1.92196	0.861157	1.4282	1.68293e-08	7.09894e-08	0.269969	0.37784	0.547685	ankyrin repeat domain 36
ANTXR2	118429	0.416721	2.62718	1.43012	2.65636	1.33892e-29	1.5725e-28	1.77898	5.0813e-11	4.42322e-10	anthrax toxin receptor 2
ARHGAP23	57636	27.2588	11.9785	16.1883	-1.18627	6.7085e-72	1.91731e-70	-0.751773	5.68822e-36	1.66275e-34	Rho GTPase activating protein 23
ARHGAP29	9411	1.41126	3.43212	1.84395	1.28211	4.70848e-17	3.3383e-16	0.385818	0.0278828	0.067707	Rho GTPase activating protein 29
ATRN	8455	10.3166	5.07232	10.9959	-1.02425	2.14454e-32	2.75527e-31	0.0919906	0.188069	0.327813	attractin
C19orf57	79173	0.508779	8.46868	0.514806	4.05703	1.38763e-41	2.22074e-40	0.0169885	0.986232	0.989476	chromosome 19 open reading frame 57
CAV1	857	48.5431	13.6725	53.1701	-1.82799	8.75026e-131	4.79468e-129	0.13135	0.0123568	0.0333412	caveolin 1, caveolae protein, 22kDa
CAV2	858	18.183	8.6231	18.6948	-1.07631	8.0607e-23	7.4602e-22	0.040042	0.651664	0.75492	caveolin 2
CCDC77	84318	8.96014	4.34187	9.79015	-1.0452	3.98214e-09	1.75818e-08	0.12781	0.369372	0.53821	coiled-coil domain containing 77
CHN1	1123	6.16665	0.446316	6.37811	-3.78835	2.60396e-30	3.13612e-29	0.0486409	0.775486	0.850803	chimerin 1
COL25A1	84570	0.0392604	4.62113	0.036415	6.87903	1.26752e-67	3.39951e-66	-0.108542	0.929566	0.958685	collagen, type XXV, alpha 1
COL3A1	1281	1.67183	0.697375	0.416033	-1.26143	7.875e-06	2.59128e-05	-2.00666	1.47783e-10	1.22571e-09	collagen, type III, alpha 1
COL4A1	1282	12.1178	29.4023	63.7594	1.2788	4.09522e-96	1.56147e-94	2.39551	0	0	collagen, type IV, alpha 1
COL4A3	1285	0.441435	1.27677	0.281491	1.53222	3.6214e-08	1.48887e-07	-0.649111	0.103175	0.203566	collagen, type IV, alpha 3 (Goodpasture antigen)
COL4A4	1286	1.19064	2.9292	0.9136	1.29877	7.45788e-17	5.23602e-16	-0.382107	0.0611678	0.131574	collagen, type IV, alpha 4
COL5A3	50509	0.01	0.854725	0.1509	6.41739	6.15054e-15	3.95566e-14	3.91552	0.00282508	0.00904305	collagen, type V, alpha 3
COL6A1	1291	1.63442	24.3192	2.02944	3.89524	2.02192e-197	1.85882e-195	0.312301	0.198544	0.342855	collagen, type VI, alpha 1
DIXDC1	85458	4.87648	2.19522	9.83809	-1.15147	1.49867e-13	8.93374e-13	1.01254	5.98852e-22	1.03203e-20	DIX domain containing 1
DOCK8	81704	0.0899047	1.83907	0.0138981	4.35444	1.23468e-29	1.45213e-28	-2.6935	0.05534	0.12066	dedicator of cytokinesis 8
EGFL7	51162	2.3526	14.8317	0.581891	2.65636	1.22549e-43	2.07144e-42	-2.01543	2.14646e-06	1.16787e-05	EGF-like-domain, multiple 7
EGFR	1956	349.686	47.8413	342.366	-2.86973	0	0	-0.0305182	0.044653	0.101535	epidermal growth factor receptor
EHBP1	23301	3.0053	6.72109	4.31159	1.16118	2.71684e-16	1.8717e-15	0.520709	0.0008306	0.00296722	EH domain binding protein 1
EHBP1L1	254102	18.1132	42.7281	16.0813	1.23814	3.42278e-105	1.4267e-103	-0.171659	0.0157867	0.0412866	EH domain binding protein 1-like 1
FLJ42627	645644	1.48762	3.32397	2.17863	1.15991	1.44103e-11	7.54864e-11	0.550421	0.0033603	0.0105659	uncharacterized LOC645644
FSTL1	11167	81.5	35.2185	57.2627	-1.21047	3.00308e-142	1.86823e-140	-0.509204	7.048e-35	1.97797e-33	follistatin-like 1
HMMR	3161	3.31095	7.48554	6.60427	1.17686	1.0478e-11	5.56987e-11	0.996155	1.39848e-08	9.76943e-08	hyaluronan-mediated motility receptor (RHAMM)
IGF1R	3480	12.5452	4.858	21.0372	-1.3687	1.88012e-78	5.81536e-77	0.745802	5.98334e-51	2.52534e-49	insulin-like growth factor 1 receptor
ITGA7	3679	0.0269714	1.11249	0.01	5.36621	8.84286e-12	4.71733e-11	-1.43143	0.463106	0.619198	integrin, alpha 7
ITGB5	3693	70.3201	34.7908	56.5924	-1.01523	2.04684e-82	6.55147e-81	-0.313328	7.69422e-12	7.19775e-11	integrin, beta 5
ITGB8	3696	2.3948	0.66638	0.602569	-1.84549	2.79854e-19	2.23074e-18	-1.99071	3.63358e-22	6.33623e-21	integrin, beta 8
JUN	3725	2.582	6.98302	8.77082	1.43536	2.95854e-15	1.92976e-14	1.76422	1.57418e-25	3.20487e-24	jun proto-oncogene
LAMB2	3913	27.2661	12.4859	18.3294	-1.12681	2.46136e-65	6.36415e-64	-0.572946	1.65721e-22	2.92455e-21	laminin, beta 2 (laminin S)
LDB3	11155	0.432406	0.0621443	0.267378	-2.79869	0.000165825	0.000468032	-0.693505	0.163246	0.292655	LIM domain binding 3
LIMS1	3987	10.0497	22.9101	24.0673	1.18883	1.03505e-48	1.95972e-47	1.25992	1.09738e-57	5.45821e-56	LIM and senescent cell antigen-like domains 1
LIMS2	55679	5.37766	2.34595	2.03048	-1.19681	4.64128e-07	1.7209e-06	-1.40516	5.01968e-09	3.66004e-08	LIM and senescent cell antigen-like domains 2
LOC729732	729732	4.55371	0.62213	4.4844	-2.87176	1.31461e-27	1.43214e-26	-0.0221276	0.886624	0.938038	uncharacterized LOC729732
LRRFIP1	9208	19.5818	7.39051	19.6819	-1.40577	8.84098e-52	1.79951e-50	0.00735673	0.918736	0.956117	leucine rich repeat (in FLII) interacting protein 1
MEGF8	1954	2.30538	5.53599	1.93377	1.26383	1.74984e-31	2.19866e-30	-0.253593	0.0659858	0.140646	multiple EGF-like-domains 8
MET	4233	38.4863	12.2613	34.2239	-1.65023	2.14502e-186	1.88807e-184	-0.169344	8.11978e-05	0.000349923	met proto-oncogene (hepatocyte growth factor receptor)
MUC13	56667	0.308883	54.2246	0.17906	7.45575	0	0	-0.786614	0.345978	0.509542	mucin 13, cell surface associated
MYL12B	103910	222.142	457.453	318.638	1.04214	8.56638e-170	6.78261e-168	0.520433	4.04538e-38	1.25036e-36	myosin, light chain 12B, regulatory
NEDD9	4739	7.33498	3.18184	14.3141	-1.20493	5.5034e-18	4.10042e-17	0.964576	1.0157e-24	2.0121e-23	neural precursor cell expressed, developmentally down-regulated 9
NPNT	255743	70.4293	25.4457	18.9145	-1.46876	5.42706e-201	5.07384e-199	-1.89668	1.41421e-302	5.19562e-300	nephronectin
NRARP	441478	2.84176	33.6664	2.16372	3.56645	1.61913e-158	1.19613e-156	-0.393272	0.133635	0.251158	NOTCH-regulated ankyrin repeat protein
PALM	5064	16.383	3.58467	2.08357	-2.19229	1.67699e-51	3.38838e-50	-2.97508	6.74196e-76	4.44832e-74	paralemmin
PDGFA	5154	2.23146	26.9387	0.850068	3.59362	3.98906e-136	2.33254e-134	-1.39234	4.61786e-05	0.00020701	platelet-derived growth factor alpha polypeptide
PDGFD	80310	0.01	0.704312	0.01	6.13814	2.75614e-08	1.14566e-07	0	0.816624	0.906117	platelet derived growth factor D
PDGFRB	5159	3.54312	0.315091	0.962297	-3.49118	1.28386e-36	1.81274e-35	-1.88047	6.14666e-20	9.45393e-19	platelet-derived growth factor receptor, beta polypeptide
PEAR1	375033	0.437052	1.68931	0.149349	1.95056	6.53044e-09	2.84234e-08	-1.54911	0.0111923	0.0306597	platelet endothelial aggregation receptor 1
PIK3R1	5295	0.736496	0.0644288	1.30683	-3.5149	2.75006e-10	1.32445e-09	0.827327	0.00133244	0.00456815	phosphoinositide-3-kinase, regulatory subunit 1 (alpha)
PIP5K1B	8395	0.590444	0.01	0.117354	-5.88373	6.38422e-05	0.000189534	-2.33093	0.0046726	0.0142811	phosphatidylinositol-4-phosphate 5-kinase, type I, beta
POF1B	79983	0.0850327	0.998023	0.01	3.55298	3.26628e-08	1.34789e-07	-3.08802	0.107234	0.209125	premature ovarian failure, 1B
PRG4	10216	0.420379	0.01	0.0205217	-5.39362	2.0252e-06	7.07772e-06	-4.35647	1.00816e-05	5.01136e-05	proteoglycan 4
PRKCB	5579	0.363141	0.0281022	0.0129547	-3.69178	1.75134e-06	6.1636e-06	-4.80898	7.94568e-08	5.11313e-07	protein kinase C, beta
PTEN	5728	16.7535	3.51639	9.24162	-2.2523	3.21642e-103	1.31746e-101	-0.85825	1.2477e-26	2.62277e-25	phosphatase and tensin homolog
RAC3	5881	8.41824	28.0207	5.30181	1.7349	6.07864e-25	6.04867e-24	-0.667033	0.00766006	0.0219509	ras-related C3 botulinum toxin substrate 3 (rho family, small GTP binding protein Rac3)
RALGPS1	9649	0.511828	1.29615	0.343772	1.34051	9.3158e-06	3.04059e-05	-0.574206	0.164479	0.294311	Ral GEF with PH domain and SH3 binding motif 1
RALGPS2	55103	2.09128	4.72889	2.7761	1.17712	1.764e-13	1.04776e-12	0.408676	0.0228258	0.057091	Ral GEF with PH domain and SH3 binding motif 2
RASGEF1B	153020	0.01	1.14144	0.0457555	6.83471	1.1091e-07	4.37194e-07	2.19394	0.538308	0.677126	RasGEF domain family, member 1B
SCARF2	91179	0.953148	0.255704	0.589379	-1.89823	0.00031561	0.000857026	-0.693505	0.0945854	0.189746	scavenger receptor class F, member 2
SDC1	6382	18.706	7.04422	11.7655	-1.40899	6.4049e-37	9.0899e-36	-0.668931	2.53298e-12	2.4489e-11	syndecan 1
SDC2	6383	10.5668	1.74482	4.9154	-2.59839	4.29912e-49	8.21499e-48	-1.10416	1.33428e-16	1.73521e-15	syndecan 2
SDC3	9672	5.44247	12.2259	1.86514	1.1676	2.59816e-28	2.90699e-27	-1.54498	1.02629e-20	1.64746e-19	syndecan 3
SPECC1	92521	82.3117	13.8501	61.1435	-2.5712	0	0	-0.428899	1.81505e-33	4.83365e-32	sperm antigen with calponin homology and coiled-coil domains 1
SPINK5	11005	0.01	4.90112	0.0277221	8.93697	5.22352e-50	1.01693e-48	1.47103	0.538308	0.671483	serine peptidase inhibitor, Kazal type 5
SRC	6714	0.0540079	10.8123	0.0250468	7.64529	9.46094e-117	4.44772e-115	-1.10854	0.569686	0.684275	v-src sarcoma (Schmidt-Ruppin A-2) viral oncogene homolog (avian)
SSBP4	170463	35.5445	15.9271	21.7694	-1.15814	8.91258e-29	1.01504e-27	-0.707323	5.79026e-14	6.24413e-13	single stranded DNA binding protein 4
SUSD5	26032	0.91692	0.0899944	3.56781	-3.34889	5.71866e-09	2.4969e-08	1.96017	2.18486e-18	3.12275e-17	sushi domain containing 5
SV2B	9899	0.275863	0.0396463	0.0639674	-2.79869	1.17887e-05	3.80122e-05	-2.10854	0.000130604	0.000543986	synaptic vesicle glycoprotein 2B
TENM3	55714	1.72919	0.0729175	3.64952	-4.56769	6.2342e-41	9.76927e-40	1.07761	6.79646e-17	8.99057e-16	teneurin transmembrane protein 3
THBS1	7057	6.46202	21.8633	56.0302	1.75845	1.07907e-101	4.38732e-100	3.11615	0	0	thrombospondin 1
THBS3	7059	1.72149	4.91848	1.53286	1.51455	1.06696e-11	5.66442e-11	-0.167436	0.564582	0.68682	thrombospondin 3
TLN2	83660	4.38118	1.51752	3.52896	-1.52961	1.60501e-34	2.15233e-33	-0.312076	0.00161234	0.00544578	talin 2
TMC5	79838	15.0926	7.53451	6.7777	-1.00226	2.71246e-26	2.82301e-25	-1.15498	3.95254e-34	1.07927e-32	transmembrane channel-like 5
TNS1	7145	18.3865	0.120539	17.2863	-7.25301	0	0	-0.0890175	0.0720358	0.151386	tensin 1
TPBG	7162	11.2525	3.48572	22.435	-1.69072	4.8009e-30	5.71138e-29	0.995499	1.49507e-27	3.27035e-26	trophoblast glycoprotein
VAV1	7409	0.01	1.26222	0.01	6.97982	1.05103e-10	5.19021e-10	0	0.882434	0.984275	vav 1 guanine nucleotide exchange factor
VAV2	7410	18.1529	52.4026	25.3946	1.52944	1.56064e-165	1.20679e-163	0.484322	1.63563e-13	1.70911e-12	vav 2 guanine nucleotide exchange factor
VAV3	10451	12.8665	0.730898	1.63033	-4.1378	3.34198e-123	1.70163e-121	-2.98039	3.54926e-98	3.15241e-96	vav 3 guanine nucleotide exchange factor
VEGFC	7424	1.67142	4.71902	8.60158	1.49741	1.4013e-07	5.46515e-07	2.36353	7.58658e-23	1.36263e-21	vascular endothelial growth factor C
VIT	5212	5.84952	0.119285	1.68633	-5.61583	3.1773e-40	4.89553e-39	-1.79443	1.23957e-15	1.51e-14	vitrin
VTN	7448	2.20127	0.067107	0.123742	-5.03573	2.31374e-09	1.03986e-08	-4.15294	5.65498e-09	4.09372e-08	vitronectin
ZNF469	84627	0.00847772	3.02772	0.0157266	8.48034	8.3877e-106	3.5318e-104	0.891458	0.682434	0.777965	zinc finger protein 469
