## Supplemental Table S1-S8 for "Nrf1 is endowed with a dominant tumor-repressing effect onto the Wnt/β-Catenin-dependent and -independent signaling networks in the human liver cancer": Table S7_Figure9B&S5B.xlsx

### Sheet: Sheet1
Symbol	GeneID	shNC-RPKM	shNrf1-RPKM	HEA157-RPKM	log2 Ratio(shNrf1/shNC)	shNrf1-P-value	shNrf1-FDR	log2 Ratio(HEA157/shNC)	HEA157-P-value	HEA157-FDR	Description
APC2	10297	0.319772	1.36444	0.317052	2.0932	2.56774e-15	1.68615e-14	-0.0123271	0.968744	0.976111	adenomatosis polyposis coli 2
AR	367	0.01	0.232372	0.01	4.53837	2.22488e-07	8.5324e-07	0	0.558308	0.694993	androgen receptor
ARAF	369	76.58	34.1189	48.982	-1.1664	3.78834e-85	1.25379e-83	-0.644718	1.21711e-33	3.27909e-32	v-raf murine sarcoma 3611 viral oncogene homolog
ARHGAP23	57636	27.2588	11.9785	16.1883	-1.18627	6.7085e-72	1.91731e-70	-0.751773	5.68822e-36	1.66275e-34	Rho GTPase activating protein 23
ARHGAP28	79822	0.767483	1.86931	0.224798	1.2843	1.43541e-06	5.09615e-06	-1.77151	6.72992e-05	0.000294184	Rho GTPase activating protein 28
ARHGAP29	9411	1.41126	3.43212	1.84395	1.28211	4.70848e-17	3.3383e-16	0.385818	0.0278828	0.067707	Rho GTPase activating protein 29
ARHGAP32	9743	2.31368	0.0222739	3.41922	-6.6987	1.27991e-59	2.95809e-58	0.563477	7.76012e-06	3.90786e-05	Rho GTPase activating protein 32
ARHGEF33	100271715	0.01	1.74805	0.0240545	7.4496	5.52328e-21	4.72836e-20	1.26631	0.538308	0.667056	Rho guanine nucleotide exchange factor (GEF) 33
ARMC4	55130	3.03957	0.441343	2.09266	-2.7839	1.38474e-16	9.62399e-16	-0.53853	0.015934	0.0416113	armadillo repeat containing 4
ARNT2	9915	1.2085	0.0856185	4.5784	-3.81916	3.42914e-16	2.34776e-15	1.92162	3.05284e-29	7.1006e-28	aryl-hydrocarbon receptor nuclear translocator 2
ATRN	8455	10.3166	5.07232	10.9959	-1.02425	2.14454e-32	2.75527e-31	0.0919906	0.188069	0.327813	attractin
BCL2L1	598	30.5149	71.7614	29.5129	1.23369	2.29306e-87	7.90532e-86	-0.0481698	0.526716	0.674993	BCL2-like 1
BIRC7	79444	0.254005	4.17373	0.01	4.03841	4.79036e-12	2.59734e-11	-4.66678	0.107234	0.208798	baculoviral IAP repeat containing 7
BMP4	652	0.800735	0.01	0.265251	-6.32325	6.38422e-05	0.000189466	-1.59397	0.0272982	0.0664271	bone morphogenetic protein 4
BRCA2	675	0.32441	0.801075	0.528852	1.30412	4.78932e-06	1.60954e-05	0.705044	0.0237422	0.0590178	breast cancer 2, early onset
CASP3	836	1.95641	6.03019	2.97288	1.624	5.91442e-13	3.40542e-12	0.603655	0.0228706	0.0571765	caspase 3, apoptosis-related cysteine peptidase
CBFA2T3	863	0.01	1.03024	0.01	6.68684	8.04014e-13	4.60056e-12	0	0.829593	0.902957	core-binding factor, runt domain, alpha subunit 2; translocated to, 3
CCNE1	898	9.19377	23.5686	12.8425	1.35814	2.46472e-27	2.65708e-26	0.482202	0.000775644	0.00279249	cyclin E1
CDK6	1021	4.14985	11.7087	12.0959	1.49646	2.78984e-87	9.57806e-86	1.54338	2.55694e-97	2.23421e-95	cyclin-dependent kinase 6
CDKN1A	1026	65.13	14.3468	35.5003	-2.18259	3.5088e-157	2.55787e-155	-0.875489	8.23048e-43	2.81877e-41	cyclin-dependent kinase inhibitor 1A (p21, Cip1)
CDKN2B	1030	15.1629	3.71505	16.9183	-2.02909	1.64823e-59	3.79346e-58	0.158037	0.059448	0.128336	cyclin-dependent kinase inhibitor 2B (p15, inhibits CDK4)
CHN1	1123	6.16665	0.446316	6.37811	-3.78835	2.60396e-30	3.13612e-29	0.0486409	0.775486	0.850803	chimerin 1
COL25A1	84570	0.0392604	4.62113	0.036415	6.87903	1.26752e-67	3.39951e-66	-0.108542	0.929566	0.958685	collagen, type XXV, alpha 1
COL4A1	1282	12.1178	29.4023	63.7594	1.2788	4.09522e-96	1.56147e-94	2.39551	0	0	collagen, type IV, alpha 1
COL4A3	1285	0.441435	1.27677	0.281491	1.53222	3.6214e-08	1.48887e-07	-0.649111	0.103175	0.203566	collagen, type IV, alpha 3 (Goodpasture antigen)
COL4A4	1286	1.19064	2.9292	0.9136	1.29877	7.45788e-17	5.23602e-16	-0.382107	0.0611678	0.131574	collagen, type IV, alpha 4
CSF1R	1436	0.726464	0.0281092	0.855225	-4.69178	2.33626e-07	8.91821e-07	0.235412	0.540998	0.664178	colony stimulating factor 1 receptor
CTNNAL1	8727	27.1474	8.88869	28.6193	-1.61077	9.81752e-48	1.8152e-46	0.0761741	0.34906	0.51296	catenin (cadherin-associated protein), alpha-like 1
DAPK1	1612	7.10167	3.39219	2.67323	-1.06594	4.07392e-17	2.90458e-16	-1.40958	7.4994e-27	1.5951e-25	death-associated protein kinase 1
DIXDC1	85458	4.87648	2.19522	9.83809	-1.15147	1.49867e-13	8.93374e-13	1.01254	5.98852e-22	1.03203e-20	DIX domain containing 1
EGFR	1956	349.686	47.8413	342.366	-2.86973	0	0	-0.0305182	0.044653	0.101535	epidermal growth factor receptor
EGLN3	112399	8.67653	0.455055	3.58523	-4.25301	3.77906e-49	7.23795e-48	-1.27505	1.1397e-13	1.20808e-12	egl nine homolog 3 (C. elegans)
FGFR1	2260	0.938549	6.13731	3.39506	2.7091	4.16204e-51	8.32811e-50	1.85493	2.71656e-19	4.06227e-18	fibroblast growth factor receptor 1
FGFR3	2261	3.09045	0.653164	0.385407	-2.2423	5.81726e-16	3.93879e-15	-3.00336	1.24078e-22	2.20894e-21	fibroblast growth factor receptor 3
FGFRL1	53834	16.9899	7.25018	20.5055	-1.22859	7.70404e-27	8.1409e-26	0.271333	0.00173849	0.00583043	fibroblast growth factor receptor-like 1
FOXO1	2308	3.51127	7.71243	4.21573	1.13519	1.21603e-19	9.86415e-19	0.263791	0.065266	0.139259	forkhead box O1
FZD10	11211	0.170212	41.3024	0.91568	7.92275	0	0	2.42751	5.66436e-05	0.000250518	frizzled family receptor 10
FZD6	8323	6.55825	0.0295863	7.74688	-7.79224	1.63573e-65	4.24931e-64	0.240305	0.062544	0.134035	frizzled family receptor 6
FZD8	8325	3.23217	1.51979	8.99375	-1.08863	2.53044e-05	7.83859e-05	1.47642	9.9538e-20	1.51225e-18	frizzled family receptor 8
GLI2	2736	1.84901	4.61716	1.79157	1.32025	8.95336e-18	6.59663e-17	-0.0455326	0.809236	0.879593	GLI family zinc finger 2
GSTA4	2941	1.90416	8.91182	0.691104	2.22657	1.77456e-14	1.11275e-13	-1.46218	0.00727226	0.0209398	glutathione S-transferase alpha 4
GSTM1	2944	23.3411	85.5659	57.65	1.87416	1.20355e-94	4.49577e-93	1.30444	6.46258e-40	2.07277e-38	glutathione S-transferase mu 1
GSTM4	2948	13.7487	42.354	31.8446	1.62321	1.51205e-44	2.59828e-43	1.21175	4.40722e-23	8.02283e-22	glutathione S-transferase mu 4
GSTP1	2950	277.445	691.279	318.723	1.31707	0	0	0.200102	3.22696e-07	1.94206e-06	glutathione S-transferase pi 1
GSTT1	2952	21.1172	9.62798	15.3413	-1.13311	9.26318e-11	4.59356e-10	-0.460995	0.00245992	0.00799932	glutathione S-transferase theta 1
HIF1A	3091	38.4987	16.8274	52.3674	-1.194	7.42888e-71	2.10142e-69	0.443859	3.35832e-19	5.00343e-18	hypoxia inducible factor 1, alpha subunit (basic helix-loop-helix transcription factor)
IGF1R	3480	12.5452	4.858	21.0372	-1.3687	1.88012e-78	5.81536e-77	0.745802	5.98334e-51	2.52534e-49	insulin-like growth factor 1 receptor
JUN	3725	2.582	6.98302	8.77082	1.43536	2.95854e-15	1.92976e-14	1.76422	1.57418e-25	3.20487e-24	jun proto-oncogene
KANK4	163782	0.0408732	0.472873	1.09942	3.53222	9.81412e-06	3.19567e-05	4.74944	1.34504e-14	1.51095e-13	KN motif and ankyrin repeat domains 4
LAMB2	3913	27.2661	12.4859	18.3294	-1.12681	2.46136e-65	6.36415e-64	-0.572946	1.65721e-22	2.92455e-21	laminin, beta 2 (laminin S)
MAMDC4	158056	0.518625	1.3811	0.0282963	1.41305	0.000307618	0.000836834	-4.19601	3.95678e-05	0.000179515	MAM domain containing 4
MECOM	2122	0.741009	8.18057	1.28417	3.46464	1.61948e-82	5.20373e-81	0.793277	0.0054971	0.0164313	MDS1 and EVI1 complex locus
MEGF8	1954	2.30538	5.53599	1.93377	1.26383	1.74984e-31	2.19866e-30	-0.253593	0.0659858	0.140646	multiple EGF-like-domains 8
MET	4233	38.4863	12.2613	34.2239	-1.65023	2.14502e-186	1.88807e-184	-0.169344	8.11978e-05	0.000349923	met proto-oncogene (hepatocyte growth factor receptor)
MGST1	4257	110.819	52.7582	127.555	-1.07074	1.784e-63	4.43934e-62	0.202919	5.0651e-05	0.000225931	microsomal glutathione S-transferase 1
MMP9	4318	0.01	0.566094	0.01	5.82297	0.000234782	0.00064926	0	0.797543	0.889316	matrix metallopeptidase 9 (gelatinase B, 92kDa gelatinase, 92kDa type IV collagenase)
NFKB1	4790	11.8686	24.678	11.2113	1.05608	3.15326e-38	4.67564e-37	-0.0821911	0.39864	0.571836	nuclear factor of kappa light polypeptide gene enhancer in B-cells 1
NKX3-1	4824	0.921106	2.98588	1.42391	1.69672	8.24004e-09	3.5565e-08	0.628423	0.0727192	0.152485	NK3 homeobox 1
PAX8	7849	0.220283	1.02495	0.178778	2.21812	8.4375e-06	2.76537e-05	-0.301187	0.688076	0.777543	paired box 8
PDGFA	5154	2.23146	26.9387	0.850068	3.59362	3.98906e-136	2.33254e-134	-1.39234	4.61786e-05	0.00020701	platelet-derived growth factor alpha polypeptide
PDGFRB	5159	3.54312	0.315091	0.962297	-3.49118	1.28386e-36	1.81274e-35	-1.88047	6.14666e-20	9.45393e-19	platelet-derived growth factor receptor, beta polypeptide
PIK3R1	5295	0.736496	0.0644288	1.30683	-3.5149	2.75006e-10	1.32445e-09	0.827327	0.00133244	0.00456815	phosphoinositide-3-kinase, regulatory subunit 1 (alpha)
PRKCB	5579	0.363141	0.0281022	0.0129547	-3.69178	1.75134e-06	6.1636e-06	-4.80898	7.94568e-08	5.11313e-07	protein kinase C, beta
PTEN	5728	16.7535	3.51639	9.24162	-2.2523	3.21642e-103	1.31746e-101	-0.85825	1.2477e-26	2.62277e-25	phosphatase and tensin homolog
PTGS2	5743	0.64571	5.44664	3.5474	3.07641	1.84506e-39	2.8011e-38	2.4578	1.68419e-21	2.8271e-20	prostaglandin-endoperoxide synthase 2 (prostaglandin G/H synthase and cyclooxygenase)
RAC3	5881	8.41824	28.0207	5.30181	1.7349	6.07864e-25	6.04867e-24	-0.667033	0.00766006	0.0219509	ras-related C3 botulinum toxin substrate 3 (rho family, small GTP binding protein Rac3)
RALB	5899	18.647	37.9641	16.8392	1.02569	1.80773e-31	2.26624e-30	-0.147119	0.162977	0.292367	v-ral simian leukemia viral oncogene homolog B (ras related; GTP binding protein)
RALGPS1	9649	0.511828	1.29615	0.343772	1.34051	9.3158e-06	3.04059e-05	-0.574206	0.164479	0.294311	Ral GEF with PH domain and SH3 binding motif 1
RARA	5914	10.924	4.38304	6.77469	-1.3175	2.95354e-21	2.56428e-20	-0.68928	1.6608e-08	1.15272e-07	retinoic acid receptor, alpha
RXRA	6256	5.75094	14.8395	4.43575	1.36757	1.64945e-46	2.95401e-45	-0.374617	0.0030736	0.00975358	retinoid X receptor, alpha
STARD8	9754	3.06785	0.63542	4.43564	-2.27145	2.6359e-18	1.99082e-17	0.531915	0.000715242	0.00259935	StAR-related lipid transfer (START) domain containing 8
STAT3	6774	100.082	38.0931	52.3684	-1.39357	9.54974e-280	1.32798e-277	-0.93441	5.09726e-155	8.32295e-153	signal transducer and activator of transcription 3 (acute-phase response factor)
STAT5B	6777	37.9671	18.4881	48.3258	-1.03815	1.21901e-70	3.43064e-69	0.348045	1.14401e-14	1.2896e-13	signal transducer and activator of transcription 5B
SYDE1	85360	41.9657	17.5795	31.1394	-1.25532	9.8495e-67	2.61201e-65	-0.43047	3.1059e-12	2.98495e-11	synapse defective 1, Rho GTPase, homolog 1 (C. elegans)
TCF7L2	6934	15.3728	4.45799	12.3051	-1.78591	3.4791e-52	7.14295e-51	-0.321128	0.000321788	0.00124383	transcription factor 7-like 2 (T-cell specific, HMG-box)
TGFB3	7043	1.47695	3.00706	2.47887	1.02574	0.000109234	0.000315682	0.747068	0.00636402	0.0186265	transforming growth factor, beta 3
TGFBR1	7046	11.8414	3.47816	26.4719	-1.76744	2.38834e-62	5.79505e-61	1.16062	2.20662e-76	1.46189e-74	transforming growth factor, beta receptor 1
TMC5	79838	15.0926	7.53451	6.7777	-1.00226	2.71246e-26	2.82301e-25	-1.15498	3.95254e-34	1.07927e-32	transmembrane channel-like 5
TMEM135	65084	2.46057	5.48299	2.51046	1.15597	1.52336e-22	1.38891e-21	0.0289611	0.839316	0.902998	transmembrane protein 135
TNS1	7145	18.3865	0.120539	17.2863	-7.25301	0	0	-0.0890175	0.0720358	0.151386	tensin 1
TP53	7157	79.182	36.8737	43.9059	-1.10258	3.25004e-85	1.07779e-83	-0.850758	1.91797e-58	9.78046e-57	tumor protein p53
VEGFC	7424	1.67142	4.71902	8.60158	1.49741	1.4013e-07	5.46515e-07	2.36353	7.58658e-23	1.36263e-21	vascular endothelial growth factor C
WNT7A	7476	1.22788	0.01	0.01	-6.94003	2.0252e-06	7.08071e-06	-6.94003	8.86218e-07	5.0603e-06	wingless-type MMTV integration site family, member 7A
